# Proliferative and quiescent human gastric cancer stem-like cells are associated with differential chemoresistance and patient mortality

**DOI:** 10.1101/2020.10.23.351726

**Authors:** Kok Siong Ang, Hong Kai Lee, Marion Chevrier, Michelle Goh, Jingjing Ling, Vivien Koh, Hang Xu, Xiaomeng Zhang, Jia Chi Tan, Nicole Yee Shin Lee, Kelvin K. L. Chong, Sergio Erdal Irac, Ze Ming Lim, Josephine Lum, Alicia Tay, Charles Antoine Dutertre, Carolyn Tang, Calista Wong, Mai Chan Lau, Chun Jye Lim, Samuel Wen Jin Chuah, Sherlly Lim, Joe Poh Sheng Yeong, Valerie Chew, Anis Larbi, Amit Singhal, Msallam Rasha, Yoshiaki Ito, Michael Poidinger, Matthew Chau Hsien Ng, Shanshan Wu Howland, Patrick Tan, Florent Ginhoux, Jimmy So, Wei Peng Yong, Jinmiao Chen

**Author notes:** Corresponding author Jinmiao Chen, 8A Biomedical Grove, Immunos, #03-06 Singapore 138648, Wei Peng Yong, 5 Lower Kent Ridge Road, NUH Medical Centre (NUHMC) Levels 8-10, Singapore 119074. These authors contributed equally (Kok Siong Ang, Hong Kai Lee). These authors contributed equally (Marion Chevrier, Michelle Goh).

## Abstract

**Objective:** Gastric cancer (GC) tumors are highly heterogenous with different subpopulations of epithelial cells. We employed single cell RNA sequencing (scRNA-seq) to dissect the heterogeneity and identified subpopulations of cancer cells with stem-like properties. We further investigated their resistance to oxaliplatin chemotherapy and their contribution to gastric cancer outcome.

**Design:** We performed scRNA-seq on FACS sorted epithelial and immune cells from paired samples of GC tumors and normal adjacent tissues. We identified two epithelial subpopulations (STMN1^+^IQGAP3^+^ and STMN1^+^IQGAP3^−^) with stem-like properties. We characterized and compared them to known healthy gastric stem cell populations. We also cultivated GC derived organoids to study the chemoresistance of similarly marked populations. Lastly, we employed immunohistochemistry (IHC) staining to ascertain the predicted immunosuppressive interactions.

**Results:** The STMN1^+^IQGAP3^+^ subpopulation showed a higher tumor mutation burden, upregulated proliferative pathways and transcriptomically resembled proliferative healthy gastric isthmus stem cells. The STMN1^+^IQGAP3^−^ subpopulation were comparatively quiescent and transcriptomically resembled enteroendocrine cells. Both transcriptomic signatures were associated with worse mortality than other epithelial subpopulations with the quiescent being associated with the poorest patient survival.

GC tissue derived organoids were dominated by STMN1^+^IQGAP3^+^ cells but the STMN1^+^IQGAP3^−^ compartment was more resistant to chemotherapy. We also verified the likely suppression of CD8 T cell cytotoxicity by STMN1^+^IQGAP3^+^ cells through the NECTIN2/TIGIT interaction.

**Conclusions:** Cancer cells with stem-like characteristics are associated with poor survival through chemoresistance and immunosuppression. Reactivating the immune system through checkpoint blockade is an opportunity to eliminate these cells.

**What is already known on this topic:** Multiple gastric stem cell populations have been identified and linked to tumor initiation in rodent-based studies. However, none of them have been conclusively proven in human tumors. Isolating and characterizing tumor cells with stem-like properties will help shed light on their possible origin and possible mitigation strategies.

**What this study adds:** Here we identified two sets of stem-like gastric cancer cells that are associated with poorer patient prognosis. One set is highly proliferative and exhibits oxaliplatin susceptibility. It also engages in immunosuppressive interactions such as NECTIN2/TIGIT. The other set is quiescent and highly resistant to oxaliplatin.

**How this study might affect research, practice or policy:** The transcriptome signatures of the identified stem-like cells can aid in patient prognosis and identify patients who can benefit from checkpoint blockade therapy to reactivate their immune response towards gastric cancer cells.
