## Supplemental Table S4 for "Proliferative and quiescent human gastric cancer stem-like cells are associated with differential chemoresistance and patient mortality"

### Sheet: Table S4
Table S4. Differential expression regulons between Stem-like Epithelial and Epithelial 1/2
Regulons	p_val	avg_logFC	pct.1	pct.2	p_val_adj
BCLAF1-extended (5370g)	9.16675e-40	0.199341	1	1	5.72005e-37
TAF7-extended (3939g)	2.14224e-39	0.115661	1	1	1.33676e-36
ELF1-extended (4413g)	3.79072e-31	0.114319	1	1	2.36541e-28
BCLAF1 (3109g)	1.35376e-39	0.113707	1	1	8.44743e-37
RAD21-extended (2985g)	1.69249e-28	0.104792	1	1	1.05611e-25
HDAC2-extended (2750g)	1.0364e-28	0.102176	1	1	6.46714e-26
EHF-extended (2267g)	2.03682e-34	0.0896227	1	1	1.27098e-31
YY1-extended (2402g)	2.82848e-32	0.0889757	1	1	1.76497e-29
ELF1 (3369g)	5.46968e-30	0.0853295	1	1	3.41308e-27
BHLHE40-extended (3383g)	3.06253e-30	0.0793351	1	1	1.91102e-27
POLR2A-extended (2863g)	2.05931e-27	0.079328	1	1	1.28501e-24
POLR2A (2619g)	2.15956e-27	0.0765533	1	1	1.34757e-24
ETS2-extended (2830g)	3.01885e-23	0.072653	1	1	1.88376e-20
CHD2-extended (3044g)	7.66056e-30	0.0703576	1	1	4.78019e-27
RBBP5-extended (2973g)	1.70621e-26	0.07004	1	1	1.06467e-23
ATF3-extended (3570g)	2.85675e-20	0.0660298	1	1	1.78261e-17
KDM5A-extended (2932g)	4.81286e-28	0.0628972	1	1	3.00323e-25
EP300-extended (2413g)	1.2981e-36	0.0592269	1	1	8.10012e-34
EHF (1473g)	1.19446e-33	0.0586059	1	1	7.45341e-31
ETV6-extended (2354g)	2.31907e-21	0.0571508	1	1	1.4471e-18
HDAC1 (69g)	1.98526e-13	0.0567031	1	0.997	1.2388e-10
ELK4-extended (3192g)	4.05947e-31	0.0539605	1	1	2.53311e-28
SREBF2-extended (1983g)	5.75331e-28	0.0533777	1	1	3.59007e-25
ATF4-extended (2558g)	9.57857e-21	0.0519722	1	1	5.97703e-18
CDX1 (27g)	3.92225e-10	0.0499491	0.914	0.632	2.44749e-07
YBX1-extended (1027g)	2.31026e-28	0.0489789	1	1	1.44161e-25
RELA-extended (2090g)	2.64094e-27	0.0489732	1	1	1.64795e-24
RBBP5 (1550g)	3.71473e-27	0.0432447	1	1	2.31799e-24
SMARCA4-extended (1872g)	1.33247e-35	0.0427969	1	1	8.31459e-33
JUND-extended (2317g)	4.41182e-17	0.0426458	1	1	2.75298e-14
YY1 (183g)	3.56364e-23	0.0418937	1	1	2.22371e-20
CDX1-extended (53g)	7.78932e-12	0.041048	0.963	0.833	4.86054e-09
ELK4 (2210g)	7.52245e-33	0.040689	1	1	4.69401e-30
TFF3-extended (21g)	3.71358e-09	0.0395069	0.975	0.72	2.31727e-06
EP300 (1573g)	1.08924e-35	0.0388463	1	1	6.79685e-33
ETV6 (1524g)	9.91038e-21	0.0372729	1	1	6.18408e-18
TAF7 (65g)	1.90997e-16	0.0372039	1	1	1.19182e-13
NFE2L2-extended (269g)	5.6492e-20	0.0351476	1	1	3.5251e-17
CTCF-extended (812g)	8.93303e-26	0.0341676	1	1	5.57421e-23
MYC-extended (1227g)	3.89958e-20	0.0328048	1	1	2.43334e-17
FOXP1-extended (27g)	3.83208e-07	0.0326421	1	0.997	0.000239122
NR3C1-extended (1470g)	3.74431e-29	0.032212	1	1	2.33645e-26
ATF3 (1571g)	1.35447e-14	0.0321613	1	1	8.4519e-12
TP53-extended (276g)	6.83182e-24	0.0317587	1	1	4.26305e-21
TFF3 (14g)	1.3577e-08	0.0310632	0.926	0.535	8.47204e-06
CHD2 (224g)	1.24751e-26	0.0307368	1	1	7.78444e-24
MAX-extended (1178g)	1.74679e-25	0.0302017	1	1	1.09e-22
ETV3-extended (2652g)	1.70229e-08	0.0301942	1	1	1.06223e-05
TFDP1-extended (783g)	1.14923e-22	0.0298468	1	1	7.17117e-20
MAZ-extended (692g)	6.54772e-19	0.0291786	1	1	4.08578e-16
SREBF2 (194g)	1.75436e-25	0.0286165	1	1	1.09472e-22
E2F4-extended (1238g)	5.00766e-26	0.0283224	1	1	3.12478e-23
IRF6-extended (17g)	1.33304e-07	0.0266488	0.926	0.648	8.31816e-05
E2F6-extended (1051g)	2.25598e-17	0.0265495	1	1	1.40773e-14
IRF8-extended (30g)	7.13695e-08	0.0262541	0.951	0.753	4.45345e-05
POLE4 (40g)	2.84043e-09	0.0258298	0.975	0.889	1.77243e-06
CREB3-extended (635g)	8.6924e-21	0.0247563	1	1	5.42406e-18
FOSL1-extended (1671g)	7.5019e-07	0.0241879	1	1	0.000468119
XBP1-extended (333g)	2.74741e-10	0.023898	1	1	1.71439e-07
FOXA1-extended (108g)	5.70778e-07	0.0229074	1	0.976	0.000356166
IRF3-extended (1882g)	3.78537e-12	0.0218488	1	1	2.36207e-09
STAT1-extended (1731g)	3.11914e-08	0.0217256	1	1	1.94634e-05
POLE3-extended (695g)	2.835e-23	0.0217143	1	1	1.76904e-20
THAP1-extended (750g)	2.16226e-17	0.0201252	1	1	1.34925e-14
NFYA (378g)	3.65851e-17	0.0201097	1	1	2.28291e-14
TFDP1 (120g)	1.32557e-11	0.0196209	1	1	8.27157e-09
BRF2-extended (488g)	2.13612e-10	0.0195766	1	1	1.33294e-07
IRF1-extended (1817g)	6.30837e-09	0.019507	1	1	3.93642e-06
NFYC-extended (278g)	3.42604e-10	0.0194604	1	1	2.13785e-07
MYC (108g)	1.17242e-09	0.0190325	1	1	7.31588e-07
ELF2-extended (650g)	1.97274e-15	0.018901	1	1	1.23099e-12
NFYA-extended (554g)	9.59956e-16	0.0188535	1	1	5.99012e-13
CLOCK (173g)	6.92042e-10	0.018053	1	1	4.31834e-07
ZNF91 (59g)	2.74297e-06	0.0179377	1	1	0.00171161
CLOCK-extended (778g)	4.10962e-17	0.0177574	1	1	2.5644e-14
EGR1-extended (1410g)	1.23334e-10	0.017751	1	1	7.69604e-08
ELK1-extended (623g)	1.3055e-08	0.0175743	1	1	8.1463e-06
ATF1-extended (655g)	1.65215e-11	0.0170372	1	1	1.03094e-08
SETDB1-extended (296g)	1.31571e-14	0.0168577	1	1	8.21004e-12
SETDB1 (29g)	8.67553e-06	0.01679	0.938	0.768	0.00541353
ATF2-extended (781g)	5.82343e-15	0.0164772	1	1	3.63382e-12
ZNF143-extended (893g)	1.37951e-11	0.0163361	1	1	8.60815e-09
XRCC4-extended (669g)	1.12993e-16	0.0161987	1	1	7.05078e-14
NPDC1-extended (98g)	6.21077e-08	0.0161163	1	1	3.87552e-05
ELK1 (460g)	2.78062e-07	0.0155725	1	1	0.00017351
SPDEF-extended (330g)	4.25838e-14	0.0153148	1	1	2.65723e-11
KDM5B-extended (751g)	2.02928e-16	0.0151671	1	1	1.26627e-13
TBP (259g)	7.29074e-11	0.0149794	1	1	4.54942e-08
ZMIZ1-extended (968g)	1.81592e-17	0.0148746	1	1	1.13314e-14
ZNF143 (412g)	2.27835e-12	0.0147675	1	1	1.42169e-09
GTF2B-extended (89g)	6.65925e-05	0.0145573	1	1	0.0415537
IRF3 (1196g)	9.1652e-10	0.0144342	1	1	5.71908e-07
GABPB1-extended (1383g)	1.75145e-15	0.0143931	1	1	1.09291e-12
CREB3 (151g)	6.52242e-10	0.0143343	1	1	4.06999e-07
E2F3-extended (700g)	8.45704e-10	0.0143103	1	1	5.27719e-07
FOXN3 (169g)	4.84576e-15	0.0142806	1	1	3.02376e-12
CREB3L4-extended (277g)	3.64568e-10	0.0137656	1	1	2.27491e-07
ETV7-extended (831g)	1.48544e-15	0.0137376	1	1	9.26915e-13
GTF2F1-extended (1459g)	1.13705e-13	0.0137004	1	1	7.09518e-11
RFX5-extended (390g)	5.14967e-18	0.0136548	1	1	3.21339e-15
RFX5 (385g)	6.82781e-18	0.0135747	1	1	4.26056e-15
E2F3 (631g)	6.80826e-09	0.0131869	1	1	4.24835e-06
ESRRA-extended (908g)	6.31979e-17	0.013044	1	1	3.94355e-14
PHF8-extended (1025g)	7.84148e-12	0.0129961	1	1	4.89308e-09
JUND (860g)	8.84985e-06	0.0128785	1	1	0.00552231
ETV4 (163g)	1.0313e-08	0.0126648	1	1	6.43532e-06
E2F1-extended (886g)	2.05977e-07	0.0126511	1	1	0.000128529
E2F1 (807g)	5.37978e-07	0.0120632	1	1	0.000335698
ZNF362-extended (398g)	2.03765e-08	0.0115118	1	1	1.27149e-05
GTF2F1 (633g)	9.55909e-16	0.0114893	1	1	5.96487e-13
CREB3L2-extended (82g)	2.38022e-05	0.0114434	1	0.997	0.0148526
TGIF1-extended (148g)	4.96692e-09	0.011296	1	1	3.09936e-06
ETV4-extended (321g)	3.83717e-08	0.0108023	1	1	2.39439e-05
EZH2-extended (145g)	6.40376e-06	0.0103614	1	1	0.00399595
SPDEF (93g)	7.43002e-07	0.00965879	1	0.99	0.000463633
NR1H2-extended (192g)	6.86685e-08	0.00962157	1	1	4.28491e-05
GABPA-extended (716g)	1.36622e-07	0.00952369	1	1	8.52521e-05
ZNF597-extended (122g)	2.90556e-06	0.00951265	1	0.998	0.00181307
ARNTL2-extended (100g)	2.59415e-05	0.00939997	1	0.998	0.0161875
ZBTB7A-extended (561g)	1.02229e-11	0.00880856	1	1	6.37906e-09
ZNF76 (166g)	1.76354e-08	0.00864832	1	1	1.10045e-05
NFYB-extended (415g)	5.65481e-10	0.00846127	1	1	3.5286e-07
ELK3 (420g)	1.02682e-10	0.00825806	1	1	6.40734e-08
ELK3-extended (919g)	1.32661e-11	0.00819969	1	1	8.27803e-09
GMEB1-extended (760g)	3.95056e-08	0.00784963	1	1	2.46515e-05
CREB1-extended (1148g)	3.39644e-06	0.0078188	1	1	0.00211938
NR2C2 (559g)	2.21803e-06	0.00763728	1	1	0.00138405
HNF4G-extended (327g)	5.47271e-06	0.00739942	1	1	0.00341497
NR2C2-extended (645g)	4.51894e-05	0.00727192	1	1	0.0281982
SP2-extended (477g)	1.46248e-06	0.0071824	1	1	0.00091259
TAF1-extended (551g)	8.30798e-06	0.00694769	1	1	0.00518418
HCFC1-extended (971g)	1.34632e-06	0.00686974	1	1	0.000840104
CREB1 (905g)	3.3039e-05	0.00665927	1	1	0.0206163
ZNF384-extended (253g)	9.17895e-07	0.00659161	1	1	0.000572766
PML-extended (1074g)	2.69416e-05	0.00609416	1	1	0.0168115
ZNF76-extended (339g)	2.83787e-06	0.00586893	1	1	0.00177083
