## Supplemental Table S7 for "Proliferative and quiescent human gastric cancer stem-like cells are associated with differential chemoresistance and patient mortality"

### Sheet: Epithelial 1
Biological pathways activated or down-regulated in the Epithelial 1 cell population
Ingenuity Canonical Pathways	-log(p-value)	Ratio	z-score	Molecules
Virus Entry via Endocytic Pathways	5.29	0.0935	NaN	B2M,CLTB,FLNB,HLA-A,HLA-B,HLA-C,HLA-E,ITGAL,PRKCD,RAP2B
Bupropion Degradation	4.6	0.208	2.236	CYP2C18,CYP2C19,CYP2C9,CYP2S1,CYP3A5
Acetone Degradation I (to Methylglyoxal)	4.18	0.172	2.236	CYP2C18,CYP2C19,CYP2C9,CYP2S1,CYP3A5
Phospholipase C Signaling	4	0.0528	3.051	AHNAK,ARHGEF2,ARHGEF3,HDAC9,MAPK3,MYL12A,MYL6,PLA2G10,PLCD3,PRKCD,RAP2B,RHOC,RHOF
Caveolar-mediated Endocytosis Signaling	3.94	0.0959	NaN	B2M,FLNB,HLA-A,HLA-B,HLA-C,HLA-E,ITGAL
Systemic Lupus Erythematosus In T Cell Signaling Pathway	3.94	0.0556	1.732	B2M,EZR,FOS,HLA-A,HLA-B,HLA-C,HLA-E,ITGAL,MAPK3,RAP2B,RHOC,RHOF
Cytotoxic T Lymphocyte-mediated Apoptosis of Target Cells	3.9	0.152	NaN	B2M,HLA-A,HLA-B,HLA-C,HLA-E
Cdc42 Signaling	3.82	0.0698	2	B2M,CDC42BPA,FOS,HLA-A,HLA-B,HLA-C,HLA-E,MYL12A,MYL6
Antigen Presentation Pathway	3.6	0.132	NaN	B2M,HLA-A,HLA-B,HLA-C,HLA-E
Estrogen Biosynthesis	3.54	0.128	2.236	CYP2C18,CYP2C19,CYP2C9,CYP2S1,CYP3A5
Communication between Innate and Adaptive Immune Cells	3.46	0.0805	NaN	B2M,HLA-A,HLA-B,HLA-C,HLA-E,IGHA1,IL1B
Graft-versus-Host Disease Signaling	3.29	0.114	NaN	HLA-A,HLA-B,HLA-C,HLA-E,IL1B
Apelin Cardiomyocyte Signaling Pathway	3.15	0.0714	2.646	ATP2A3,MAPK3,MYL12A,MYL6,PLCD3,PRKCD,SLC9A1
Allograft Rejection Signaling	3.12	0.104	NaN	B2M,HLA-A,HLA-B,HLA-C,HLA-E
Nicotine Degradation III	3.12	0.104	2.236	CYP2C18,CYP2C19,CYP2C9,CYP2S1,CYP3A5
Thrombin Signaling	2.97	0.0493	2.828	ARHGEF2,ARHGEF3,MAPK3,MYL12A,MYL6,PLCD3,PRKCD,RAP2B,RHOC,RHOF
T Cell Exhaustion Signaling Pathway	2.96	0.0533	NaN	FOS,FOXO1,HLA-A,HLA-B,HLA-C,HLA-E,MAPK3,RAP2B,VEGFA
Melatonin Degradation I	2.96	0.0962	2.236	CYP2C18,CYP2C19,CYP2C9,CYP2S1,CYP3A5
Integrin Signaling	2.94	0.0488	2.828	CAPN8,CAPN9,GSN,ITGAL,MAPK3,MYL12A,RAP2B,RHOC,RHOF,TSPAN1
Nicotine Degradation II	2.88	0.0926	2.236	CYP2C18,CYP2C19,CYP2C9,CYP2S1,CYP3A5
Neuroprotective Role of THOP1 in Alzheimer's Disease	2.88	0.0642	NaN	HLA-A,HLA-B,HLA-C,HLA-E,PRSS12,PRSS8,TPP1
Phagosome Maturation	2.86	0.0567	NaN	B2M,CTSE,HLA-A,HLA-B,HLA-C,HLA-E,PRDX5,VPS33B
OX40 Signaling Pathway	2.85	0.0909	NaN	B2M,HLA-A,HLA-B,HLA-C,HLA-E
Superpathway of Melatonin Degradation	2.78	0.0877	2.236	CYP2C18,CYP2C19,CYP2C9,CYP2S1,CYP3A5
VEGF Family Ligand-Receptor Interactions	2.77	0.0714	2.449	FOS,MAPK3,PLA2G10,PRKCD,RAP2B,VEGFA
Cholecystokinin/Gastrin-mediated Signaling	2.7	0.0598	2.646	FOS,IL1B,MAPK3,PRKCD,RAP2B,RHOC,RHOF
ILK Signaling	2.69	0.0486	2.333	FLNB,FOS,MAPK3,MUC1,MYL6,RHOC,RHOF,TMSB10/TMSB4X,VEGFA
CTLA4 Signaling in Cytotoxic T Lymphocytes	2.67	0.0682	NaN	B2M,CLTB,HLA-A,HLA-B,HLA-C,HLA-E
Aldosterone Signaling in Epithelial Cells	2.62	0.0519	2.449	DUSP1,HSPB1,MAPK3,PLCD3,PRKCD,SCNN1B,SGK1,SLC9A1
PXR/RXR Activation	2.59	0.0794	NaN	ABCB9,CYP2C19,CYP2C9,CYP3A5,FOXO1
Regulation of Cellular Mechanics by Calpain Protease	2.55	0.0781	2	CAPN8,CAPN9,EZR,MAPK3,RAP2B
ErbB Signaling	2.55	0.0645	1.633	AREG,FOS,FOXO1,MAPK3,PRKCD,RAP2B
IL-6 Signaling	2.54	0.056	2.646	FOS,HSPB1,IL1B,IL1R2,MAPK3,RAP2B,VEGFA
14-3-3-mediated Signaling	2.52	0.0556	1.633	FOS,FOXO1,MAPK3,PLCD3,PRKCD,RAP2B,TSC2
Glioblastoma Multiforme Signaling	2.49	0.0494	1.414	FOXO1,MAPK3,PLCD3,PRKCD,RAP2B,RHOC,RHOF,TSC2
Hepatic Fibrosis Signaling Pathway	2.46	0.036	3.051	FOS,FOXO1,IL1B,IL1R2,MAPK3,MYL12A,MYL6,PRKCD,RAP2B,RHOC,RHOF,TCF7L2,VEGFA
CXCR4 Signaling	2.45	0.0488	2.646	FOS,MAPK3,MYL12A,MYL6,PRKCD,RAP2B,RHOC,RHOF
Autoimmune Thyroid Disease Signaling	2.44	0.0952	NaN	HLA-A,HLA-B,HLA-C,HLA-E
Signaling by Rho Family GTPases	2.43	0.0415	3.162	ARHGEF2,ARHGEF3,EZR,FOS,MAPK3,MYL12A,MYL6,RHOC,RHOF,SLC9A1
PPAR Signaling	2.37	0.0594	-2.449	FOS,IL1B,IL1R2,MAPK3,PPARD,RAP2B
Insulin Receptor Signaling	2.35	0.0519	0.378	FOXO1,MAPK3,RAP2B,SCNN1B,SGK1,SYNJ2,TSC2
Glioma Invasiveness Signaling	2.33	0.0694	2.236	MAPK3,PLAUR,RAP2B,RHOC,RHOF
Aryl Hydrocarbon Receptor Signaling	2.32	0.0511	2.236	AHR,FOS,GSTP1,HSPB1,IL1B,MAPK3,TFF1
Dendritic Cell Maturation	2.31	0.0462	2.646	B2M,HLA-A,HLA-B,HLA-C,HLA-E,IL1B,MAPK3,PLCD3
PPARÎ±/RXRÎ± Activation	2.24	0.0449	-0.378	CYP2C18,CYP2C19,CYP2C9,IL1B,IL1R2,MAPK3,PLCD3,RAP2B
Renal Cell Carcinoma Signaling	2.19	0.0641	NaN	FOS,MAPK3,RAP2B,UBB,VEGFA
IL-3 Signaling	2.16	0.0633	1.342	FOS,FOXO1,MAPK3,PRKCD,RAP2B
Systemic Lupus Erythematosus In B Cell Signaling Pathway	2.14	0.0377	1.897	FOS,FOXO1,IGHA1,IL1B,ISG20,MAPK3,PRKCD,RAP2B,RASGRP3,SYNJ2
UVC-Induced MAPK Signaling	2.14	0.0784	2	FOS,MAPK3,PRKCD,RAP2B
NRF2-mediated Oxidative Stress Response	2.13	0.043	0.816	BACH1,DNAJA4,FOS,GSTP1,MAPK3,PRKCD,RAP2B,UBB
Xenobiotic Metabolism Signaling	2.1	0.0372	NaN	AHR,CYP2C19,CYP2C9,CYP3A5,GSTP1,IL1B,MAPK3,PRKCD,RAP2B,SULT1C2
HER-2 Signaling in Breast Cancer	2.05	0.0595	NaN	AREG,FOXO1,PRKCD,RAP2B,TSC2
Regulation of Actin-based Motility by Rho	1.97	0.0568	2	GSN,MYL12A,MYL6,RHOC,RHOF
Crosstalk between Dendritic Cells and Natural Killer Cells	1.95	0.0562	NaN	HLA-A,HLA-B,HLA-C,HLA-E,ITGAL
Glucocorticoid Receptor Signaling	1.9	0.033	NaN	DUSP1,FOS,IL1B,IL1R2,KRT19,KRT20,MAPK3,RAP2B,SGK1,SLPI,TSC22D3
Calcium-induced T Lymphocyte Apoptosis	1.89	0.0667	2	ATP2A3,HLA-A,HLA-B,PRKCD
Neuroinflammation Signaling Pathway	1.88	0.0344	2.333	B2M,BIRC2,FOS,HLA-A,HLA-B,HLA-C,HLA-E,IL1B,MAPK3,PLA2G10
Neuregulin Signaling	1.86	0.0532	2	AREG,ERBIN,MAPK3,PRKCD,RAP2B
LPS/IL-1 Mediated Inhibition of RXR Function	1.83	0.0381	0	ABCB9,CYP2C19,CYP2C9,CYP3A5,GSTP1,IL1B,IL1R2,SULT1C2
Thrombopoietin Signaling	1.82	0.0635	2	FOS,MAPK3,PRKCD,RAP2B
UDP-N-acetyl-D-galactosamine Biosynthesis I	1.82	1	NaN	GALE
Actin Cytoskeleton Signaling	1.8	0.0376	2.121	EZR,GSN,MAPK3,MYL12A,MYL6,RAP2B,SLC9A1,TMSB10/TMSB4X
Methylglyoxal Degradation III	1.8	0.154	NaN	AKR1B10,AKR1C1/AKR1C2
Apoptosis Signaling	1.79	0.051	-0.447	BIRC2,CAPN8,CAPN9,MAPK3,RAP2B
Role of Osteoblasts, Osteoclasts and Chondrocytes in Rheumatoid Arthritis	1.78	0.0372	NaN	BIRC2,FOS,FOXO1,GSN,IL1B,IL1R2,MAPK3,TCF7L2
RhoGDI Signaling	1.74	0.0395	-2.646	ARHGEF2,ARHGEF3,EZR,MYL12A,MYL6,RHOC,RHOF
Systemic Lupus Erythematosus Signaling	1.74	0.0365	NaN	FOS,HLA-A,HLA-B,HLA-C,HLA-E,IL1B,MAPK3,RAP2B
PD-1, PD-L1 cancer immunotherapy pathway	1.7	0.0485	-2.236	B2M,HLA-A,HLA-B,HLA-C,HLA-E
IL-10 Signaling	1.69	0.058	NaN	BLVRB,FOS,IL1B,IL1R2
IGF-1 Signaling	1.68	0.0481	NaN	FOS,FOXO1,IGFBP4,MAPK3,RAP2B
Hepatic Fibrosis / Hepatic Stellate Cell Activation	1.68	0.0385	NaN	COL17A1,IGFBP4,IL1B,IL1R2,KLF6,MYL6,VEGFA
Protein Ubiquitination Pathway	1.68	0.0336	NaN	B2M,BIRC2,HLA-A,HLA-B,HLA-C,HLA-E,HSPB1,UBB,USP54
Endothelin-1 Signaling	1.67	0.0383	2.449	FOS,MAPK3,PLA2G10,PLAAT2,PLCD3,PRKCD,RAP2B
Type I Diabetes Mellitus Signaling	1.64	0.0467	NaN	HLA-A,HLA-B,HLA-C,HLA-E,IL1B
MIF Regulation of Innate Immunity	1.6	0.0714	NaN	FOS,MAPK3,PLA2G10
Huntington's Disease Signaling	1.58	0.0342	2.449	CAPN8,CAPN9,CLTB,HDAC9,MAPK3,PRKCD,SGK1,UBB
Cardiac Hypertrophy Signaling	1.57	0.034	2.828	HSPB1,MAPK3,MYL12A,MYL6,PLCD3,RAP2B,RHOC,RHOF
ERK/MAPK Signaling	1.57	0.0365	1.89	DUSP1,FOS,HSPB1,MAPK3,PLA2G10,PRKCD,RAP2B
Erythropoietin Signaling	1.55	0.0526	NaN	FOS,MAPK3,PRKCD,RAP2B
Agrin Interactions at Neuromuscular Junction	1.55	0.0526	NaN	ITGAL,MAPK3,RAP2B,UTRN
Apelin Endothelial Signaling Pathway	1.53	0.0439	2	FOS,KLF2,MAPK3,PRKCD,RAP2B
IL-8 Signaling	1.53	0.0357	2.646	FOS,MAPK3,PRKCD,RAP2B,RHOC,RHOF,VEGFA
Role of MAPK Signaling in the Pathogenesis of Influenza	1.52	0.0513	NaN	MAPK3,PLA2G10,PLAAT2,RAP2B
Role of Tissue Factor in Cancer	1.5	0.0431	NaN	IL1B,MAPK3,PLAUR,RAP2B,VEGFA
nNOS Signaling in Neurons	1.49	0.0652	NaN	CAPN8,CAPN9,PRKCD
Molecular Mechanisms of Cancer	1.49	0.0286	NaN	ARHGEF2,ARHGEF3,BIRC2,FOS,FOXO1,HIPK2,MAPK3,PRKCD,RAP2B,RHOC,RHOF
HMGB1 Signaling	1.49	0.0382	2.449	FOS,IL1B,MAPK3,RAP2B,RHOC,RHOF
Natural Killer Cell Signaling	1.49	0.0427	NaN	MAPK3,PRKCD,RAP2B,SH3BP2,SYNJ2
Fc Epsilon RI Signaling	1.49	0.0427	1.342	MAPK3,PLA2G10,PRKCD,RAP2B,SYNJ2
The Visual Cycle	1.48	0.105	NaN	AKR1B10,RDH13
p38 MAPK Signaling	1.48	0.0424	1.342	DUSP1,HSPB1,IL1B,IL1R2,PLA2G10
mTOR Signaling	1.47	0.0347	1.633	MAPK3,PRKCD,RAP2B,RHOC,RHOF,TSC2,VEGFA
Prolactin Signaling	1.47	0.0494	2	FOS,MAPK3,PRKCD,RAP2B
LPS-stimulated MAPK Signaling	1.45	0.0488	2	FOS,MAPK3,PRKCD,RAP2B
NF-ÎºB Activation by Viruses	1.45	0.0488	2	ITGAL,MAPK3,PRKCD,RAP2B
IL-4 Signaling	1.45	0.0488	NaN	HLA-A,HLA-B,RAP2B,SYNJ2
Role of Macrophages, Fibroblasts and Endothelial Cells in Rheumatoid Arthritis	1.41	0.03	NaN	FOS,IL1B,IL1R2,MAPK3,PLCD3,PRKCD,RAP2B,TCF7L2,VEGFA
Thyroid Cancer Signaling	1.4	0.06	NaN	MAPK3,RAP2B,TCF7L2
Amyloid Processing	1.4	0.06	NaN	CAPN8,CAPN9,MAPK3
RANK Signaling in Osteoclasts	1.39	0.0465	2	BIRC2,FOS,GSN,MAPK3
PDGF Signaling	1.39	0.0465	2	FOS,MAPK3,RAP2B,SYNJ2
P2Y Purigenic Receptor Signaling Pathway	1.37	0.0397	2.236	FOS,MAPK3,PLCD3,PRKCD,RAP2B
Glutathione Redox Reactions I	1.37	0.0909	NaN	GPX3,GSTP1
UVB-Induced MAPK Signaling	1.36	0.0577	NaN	FOS,MAPK3,PRKCD
Prostate Cancer Signaling	1.34	0.0449	NaN	FOXO1,GSTP1,MAPK3,RAP2B
Nur77 Signaling in T Lymphocytes	1.34	0.0566	NaN	HDAC9,HLA-A,HLA-B
PI3K/AKT Signaling	1.33	0.0349	0	FOXO1,IL1R2,MAPK3,RAP2B,SYNJ2,TSC2
IL-12 Signaling and Production in Macrophages	1.33	0.0385	NaN	APOL1,FOS,MAPK3,MST1R,PRKCD

### Sheet: Epithelial 2
Biological pathways activated or down-regulated in the Epithelial 2 cell population
Ingenuity Canonical Pathways	-log(p-value)	Ratio	z-score	Molecules
DNA Double-Strand Break Repair by Non-Homologous End Joining	2.49	0.143	NaN	LIG3,PRKDC
Virus Entry via Endocytic Pathways	2.37	0.0374	NaN	AP2M1,DNM2,ITGA6,PRKCH
Glycolysis I	2.02	0.0833	NaN	PFKL,PFKM
EIF2 Signaling	2	0.0236	NaN	AGO3,RPL13,RPS15,RPS19,RPS2
Caveolar-mediated Endocytosis Signaling	1.99	0.0411	NaN	COPA,DNM2,ITGA6
Lipoate Biosynthesis and Incorporation II	1.91	0.5	NaN	LIAS
Regulation of eIF4 and p70S6K Signaling	1.83	0.0261	NaN	AGO3,RPS15,RPS19,RPS2
DNA Methylation and Transcriptional Repression Signaling	1.73	0.0588	NaN	CHD4,H4C3
Eumelanin Biosynthesis	1.61	0.25	NaN	MIF
Role of Oct4 in Mammalian Embryonic Stem Cell Pluripotency	1.51	0.0444	NaN	FBXO15,PHC3
nNOS Signaling in Neurons	1.49	0.0435	NaN	PFKM,PRKCH
mTOR Signaling	1.44	0.0198	NaN	PRKCH,RPS15,RPS19,RPS2
Ceramide Biosynthesis	1.44	0.167	NaN	SPTLC3
Inhibition of ARE-Mediated mRNA Degradation Pathway	1.4	0.0246	NaN	AGO3,ZFP36L1,ZNF331

### Sheet: Stem-like Epithelial
Biological pathways activated or down-regulated in the Stem-like Epithelial cell population
Ingenuity Canonical Pathways	-log(p-value)	Ratio	z-score	Molecules
EIF2 Signaling	63.3	0.462	6.581	ACTB,EIF1,EIF1AX,EIF2A,EIF2S1,EIF2S3,EIF3D,EIF3E,EIF3H,EIF3I,EIF3K,EIF3L,EIF3M,EIF4A1,EIF4A3,EIF4G2,FAU,HNRNPA1,HSPA5,PABPC1,PPP1CA,PPP1CB,PPP1CC,RAP1B,RPL10,RPL10A,RPL11,RPL12,RPL13A,RPL14,RPL15,RPL17,RPL18,RPL19,RPL21,RPL22,RPL23,RPL23A,RPL24,RPL26,RPL27,RPL27A,RPL29,RPL3,RPL30,RPL31,RPL32,RPL34,RPL35A,RPL36,RPL36A,RPL37,RPL37A,RPL38,RPL39,RPL4,RPL41,RPL5,RPL6,RPL7,RPL7A,RPL7L1,RPL8,RPL9,RPLP0,…
Mitochondrial Dysfunction	37.7	0.4	NaN	ACO1,APP,ATP5F1A,ATP5F1B,ATP5F1C,ATP5MC1,ATP5MC2,ATP5MC3,ATP5MF,ATP5MG,ATP5PB,ATP5PD,ATP5PF,ATP5PO,CAT,COX4I1,COX5A,COX6A1,COX6C,COX7A2,COX7A2L,COX7C,COX8A,CYB5R3,CYC1,CYCS,GPX4,GSR,HSD17B10,NDUFA10,NDUFA12,NDUFA4,NDUFA5,NDUFA6,NDUFA8,NDUFA9,NDUFAB1,NDUFB1,NDUFB2,NDUFB3,NDUFB5,NDUFB8,NDUFS1,NDUFS2,NDUFS3,NDUFS5,NDUFV2,PARK7,PDHA1,PRDX3,PSENEN,SDHA,SDHB,SDHC,SDHD,TXN2,UCP2,UQCR10,UQCRB,UQCRC1,UQCR…
Oxidative Phosphorylation	34.6	0.49	7.141	ATP5F1A,ATP5F1B,ATP5F1C,ATP5MC1,ATP5MC2,ATP5MC3,ATP5MF,ATP5MG,ATP5PB,ATP5PD,ATP5PF,ATP5PO,COX4I1,COX5A,COX6A1,COX6C,COX7A2,COX7A2L,COX7C,COX8A,CYC1,CYCS,NDUFA10,NDUFA12,NDUFA4,NDUFA5,NDUFA6,NDUFA8,NDUFA9,NDUFAB1,NDUFB1,NDUFB2,NDUFB3,NDUFB5,NDUFB8,NDUFS1,NDUFS2,NDUFS3,NDUFS5,NDUFV2,SDHA,SDHB,SDHC,SDHD,UQCR10,UQCRB,UQCRC1,UQCRC2,UQCRFS1,UQCRH,UQCRQ
Regulation of eIF4 and p70S6K Signaling	24.9	0.333	1	EIF1,EIF1AX,EIF2A,EIF2S1,EIF2S3,EIF3D,EIF3E,EIF3H,EIF3I,EIF3K,EIF3L,EIF3M,EIF4A1,EIF4A3,EIF4EBP1,EIF4G2,FAU,ITGB1,PABPC1,PPP2R1A,RAP1B,RPS10,RPS11,RPS12,RPS13,RPS14,RPS15,RPS15A,RPS16,RPS17,RPS18,RPS19,RPS20,RPS21,RPS23,RPS24,RPS25,RPS26,RPS27,RPS27A,RPS28,RPS29,RPS3,RPS3A,RPS4X,RPS5,RPS6,RPS7,RPS8,RPS9,RPSA
Sirtuin Signaling Pathway	22.9	0.237	-1.265	ACLY,APEX1,APP,ATP5F1A,ATP5F1B,ATP5F1C,ATP5MC1,ATP5PB,ATP5PF,CPS1,CYC1,GABARAP,GOT2,H3-3A/H3-3B,HIF1A,IDH2,LDHA,LDHB,NDUFA10,NDUFA12,NDUFA4,NDUFA5,NDUFA6,NDUFA8,NDUFA9,NDUFAB1,NDUFB1,NDUFB2,NDUFB3,NDUFB5,NDUFB8,NDUFS1,NDUFS2,NDUFS3,NDUFS5,NDUFV2,PDHA1,PGAM1,PGK1,PPID,SDHA,SDHB,SDHC,SDHD,SIRT1,SLC25A5,SLC25A6,SOD1,TIMM10,TIMM13,TIMM17A,TOMM20,TOMM22,TOMM34,TOMM5,TOMM6,TOMM7,TP53BP1,TUBA1A,TUBA1B,U…
mTOR Signaling	19.6	0.257	2.714	CDC42,EIF3D,EIF3E,EIF3H,EIF3I,EIF3K,EIF3L,EIF3M,EIF4A1,EIF4A3,EIF4B,EIF4EBP1,EIF4G2,FAU,FKBP1A,HIF1A,PPP2R1A,RAP1B,RHEB,RHOA,RND3,RPS10,RPS11,RPS12,RPS13,RPS14,RPS15,RPS15A,RPS16,RPS17,RPS18,RPS19,RPS20,RPS21,RPS23,RPS24,RPS25,RPS26,RPS27,RPS27A,RPS28,RPS29,RPS3,RPS3A,RPS4X,RPS5,RPS6,RPS6KA3,RPS7,RPS8,RPS9,RPSA
Protein Ubiquitination Pathway	11.6	0.179	NaN	ANAPC11,B2M,DNAJB11,DNAJB9,DNAJC3,HSP90AB1,HSP90B1,HSPA5,HSPA8,HSPD1,HSPE1,PSMA1,PSMA2,PSMA3,PSMA4,PSMA5,PSMA6,PSMA7,PSMB1,PSMB3,PSMB4,PSMB5,PSMB6,PSMC1,PSMC2,PSMC3,PSMC5,PSMD10,PSMD11,PSMD12,PSMD14,PSMD4,PSMD7,PSMD8,PSMD9,PSME1,PSME2,RPS27A,SKP1,TRAP1,UBA52,UBE2A,UBE2B,UBE2D3,UBE2N,UBE2V1,UCHL3,USP10
Phagosome Maturation	8.07	0.199	NaN	ATP6AP1,ATP6V0B,ATP6V0E1,ATP6V1B2,ATP6V1F,ATP6V1G1,B2M,CALR,CANX,CTSB,CTSC,CTSE,CTSS,DYNLRB1,DYNLT1,HLA-DRA,HLA-DRB1,HLA-DRB5,LAMP2,PRDX1,PRDX2,PRDX6,RAB5C,RAB7A,TUBA1A,TUBA1B,TUBB,VAMP3
TCA Cycle II (Eukaryotic)	7.53	0.458	3.317	ACO1,CS,DLD,FH,IDH3A,MDH1,MDH2,SDHA,SDHB,SDHC,SDHD
Remodeling of Epithelial Adherens Junctions	6.09	0.242	2.646	ACTB,ACTG1,ACTN1,ACTR3,ARPC1B,ARPC3,ARPC4,ARPC5,MAPRE1,MAPRE2,NME1,RAB5C,RAB7A,TUBA1A,TUBA1B,TUBB
Isoleucine Degradation I	5.03	0.467	2.646	ACADSB,ACAT1,AUH,DLD,ECHS1,HADHA,HSD17B10
Clathrin-mediated Endocytosis Signaling	4.75	0.141	NaN	ACTB,ACTG1,ACTR3,AP1M2,AP1S1,AP3S1,ARPC1B,ARPC3,ARPC4,ARPC5,CDC42,CHP1,CLTA,CSNK2A1,CSNK2B,CTTN,HSPA8,ITGB1,LYZ,PPP3CA,RAB5C,RAB7A,RBP4,RPS27A,SERPINA1,TFRC,UBA52
Fatty Acid Î²-oxidation I	4.47	0.3	3	ACSL3,AUH,ECHS1,ECI2,HADH,HADHA,HSD17B10,IVD,SCP2
Valine Degradation I	4.41	0.389	2.646	ACADSB,AUH,BCKDHB,DLD,ECHS1,HADHA,HIBADH
Glycolysis I	4.4	0.333	2.828	ALDOA,ENO1,GAPDH,GPI,PGAM1,PGK1,PKM,TPI1
Antigen Presentation Pathway	4.36	0.263	NaN	B2M,CALR,CANX,CD74,HLA-DRA,HLA-DRB1,HLA-DRB5,PDIA3,PSMB5,PSMB6
Gluconeogenesis I	4.25	0.32	2.828	ALDOA,ENO1,GAPDH,GPI,MDH1,MDH2,PGAM1,PGK1
Unfolded protein response	4.23	0.218	2.53	CALR,CANX,CEBPZ,DNAJA2,DNAJB9,DNAJC3,EIF2A,HSP90B1,HSPA5,HSPA8,PDIA6,UBXN4
Dolichyl-diphosphooligosaccharide Biosynthesis	3.89	0.5	2.236	ALG3,ALG5,ALG8,DPAGT1,DPM1
Superpathway of Cholesterol Biosynthesis	3.86	0.286	2.828	ACAT1,CYP51A1,EBP,FDFT1,HADHA,HMGCR,LBR,MSMO1
Regulation of Actin-based Motility by Rho	3.82	0.17	3.207	ACTB,ACTR3,ARPC1B,ARPC3,ARPC4,ARPC5,CDC42,CFL1,ITGB1,MYL12A,MYL12B,PFN1,PPP1CB,RHOA,RND3
Glutathione Redox Reactions I	3.77	0.318	2.646	GPX1,GPX2,GPX4,GSR,MGST1,MGST3,PRDX6
Cholesterol Biosynthesis I	3.25	0.385	2.236	CYP51A1,EBP,FDFT1,LBR,MSMO1
Cholesterol Biosynthesis II (via 24,25-dihydrolanosterol)	3.25	0.385	2.236	CYP51A1,EBP,FDFT1,LBR,MSMO1
Cholesterol Biosynthesis III (via Desmosterol)	3.25	0.385	2.236	CYP51A1,EBP,FDFT1,LBR,MSMO1
Glutathione Redox Reactions II	3.13	0.75	NaN	GLRX,GSR,PDIA3
Integrin Signaling	3.08	0.117	3.411	ACTB,ACTG1,ACTN1,ACTR3,ARF1,ARF4,ARF5,ARPC1B,ARPC3,ARPC4,ARPC5,CDC42,CTTN,ITGA6,ITGB1,LIMS1,MYL12A,MYL12B,PFN1,PPP1CB,RAP1B,RHOA,RND3,TSPAN3
NRF2-mediated Oxidative Stress Response	2.93	0.118	3.464	ACTB,ACTG1,CAT,CCT7,DNAJA2,DNAJB11,DNAJB9,DNAJC3,FTH1,FTL,GPX2,GSR,GSTM4,HACD3,HERPUD1,MGST1,MGST3,PPIB,PRDX1,RAP1B,SOD1,TXN
Pyrimidine Deoxyribonucleotides De Novo Biosynthesis I	2.9	0.273	2.449	AK1,CMPK1,NME1,NME2,NME7,RRM2
Glutaryl-CoA Degradation	2.78	0.312	2.236	ACAT1,HADH,HADHA,HSD17B10,PARK7
Cell Cycle: G2/M DNA Damage Checkpoint Regulation	2.74	0.184	-0.378	AURKA,CCNB1,CKS1B,CKS2,SKP1,YWHAB,YWHAE,YWHAQ,YWHAZ
BAG2 Signaling Pathway	2.6	0.19	0.707	ANXA2,ATXN3,CTSB,HSPA5,HSPA8,PSME1,PSME2,PSME3
Purine Nucleotides De Novo Biosynthesis II	2.57	0.364	2	ATIC,IMPDH2,PAICS,PPAT
Hypoxia Signaling in the Cardiovascular System	2.56	0.153	NaN	COPS5,HIF1A,HSP90AB1,HSP90B1,LDHA,SUMO1,UBE2A,UBE2B,UBE2D3,UBE2N,UBE2V1
Nur77 Signaling in T Lymphocytes	2.5	0.17	NaN	CALM1 (includes others),CHP1,CYCS,HDAC1,HDAC2,HLA-DRA,HLA-DRB1,HLA-DRB5,PPP3CA
Spermine Biosynthesis	2.47	1	NaN	AMD1,SMS
GDP-L-fucose Biosynthesis I (from GDP-D-mannose)	2.47	1	NaN	GMDS,TSTA3
Acetyl-CoA Biosynthesis I (Pyruvate Dehydrogenase Complex)	2.47	0.5	NaN	DLD,PDHA1,PDHB
Zymosterol Biosynthesis	2.47	0.5	NaN	CYP51A1,LBR,MSMO1
RhoA Signaling	2.36	0.124	2.84	ACTB,ACTG1,ACTR3,ARPC1B,ARPC3,ARPC4,ARPC5,CFL1,MYL12A,MYL12B,PFN1,PPP1CB,RHOA,RND3,SEPTIN7
Huntington's Disease Signaling	2.31	0.103	-0.378	ATP5F1A,ATP5F1B,ATP5F1C,ATP5MC1,ATP5PB,ATP5PF,CLTA,CYCS,GNG5,HDAC1,HDAC2,HSPA5,HSPA8,POLR2D,POLR2E,POLR2G,PSME1,PSME2,PSME3,RPS27A,SDHA,SDHB,UBA52,VAMP3
Aspartate Degradation II	2.24	0.429	NaN	GOT2,MDH1,MDH2
Endoplasmic Reticulum Stress Pathway	2.22	0.238	1.342	CALR,DNAJC3,EIF2S1,HSP90B1,HSPA5
Actin Nucleation by ARP-WASP Complex	2.16	0.143	3.162	ACTR3,ARPC1B,ARPC3,ARPC4,ARPC5,CDC42,ITGB1,RAP1B,RHOA,RND3
Colanic Acid Building Blocks Biosynthesis	2.15	0.286	2	GMDS,GPI,TSTA3,UGDH
Polyamine Regulation in Colon Cancer	2.13	0.227	NaN	OAZ1,OAZ2,PSME1,PSME2,PSME3
Cdc42 Signaling	2.11	0.116	2.714	ACTR3,ARPC1B,ARPC3,ARPC4,ARPC5,B2M,CDC42,CFL1,HLA-DRA,HLA-DRB1,HLA-DRB5,ITGB1,MYL12A,MYL12B,PPP1CB
Iron homeostasis signaling pathway	2.05	0.115	NaN	ACO1,ATP6AP1,ATP6V0B,ATP6V0E1,ATP6V1B2,ATP6V1F,ATP6V1G1,CIAO2A,FTH1,FTL,HIF1A,IREB2,SKP1,SLC40A1,TFRC
Tryptophan Degradation III (Eukaryotic)	2.04	0.217	2.236	ACAT1,HADH,HADHA,HSD17B10,PARK7
Telomere Extension by Telomerase	2.04	0.267	NaN	HNRNPA1,HNRNPA2B1,XRCC5,XRCC6
NADH Repair	2.01	0.667	NaN	GAPDH,NAXE
Inosine-5'-phosphate Biosynthesis II	2.01	0.667	NaN	ATIC,PAICS
Hypusine Biosynthesis	2.01	0.667	NaN	DHPS,EIF5A
Lipid Antigen Presentation by CD1	1.96	0.208	NaN	B2M,CALR,CANX,PDIA3,PSAP
DNA Methylation and Transcriptional Repression Signaling	1.9	0.176	NaN	H3-3A/H3-3B,HDAC1,HDAC2,RBBP4,RBBP7,SAP18
Hereditary Breast Cancer Signaling	1.88	0.109	NaN	ACTB,ARID1A,CCNB1,HDAC1,HDAC2,NPM1,POLR2D,POLR2E,POLR2G,RAP1B,RPS27A,SMARCA2,SMARCB1,SMARCE1,UBA52
Cell Cycle: G1/S Checkpoint Regulation	1.87	0.136	0.378	CCND3,GNL3,HDAC1,HDAC2,PA2G4,PAK1IP1,RPL11,RPL5,SKP1
RAN Signaling	1.84	0.235	2	CSE1L,KPNA2,RAN,RANBP1
Granzyme A Signaling	1.84	0.235	NaN	APEX1,HMGB2,NME1,SET
NER Pathway	1.83	0.118	0.632	COPS2,COPS5,COPS6,DDB1,H3-3A/H3-3B,HMGN1,NEDD8,POLD2,POLR2D,POLR2E,POLR2G,UBE2N
FAT10 Signaling Pathway	1.75	0.222	NaN	PSMD4,PSME1,PSME2,PSME3
Branched-chain Î±-keto acid Dehydrogenase Complex	1.73	0.5	NaN	BCKDHB,DLD
Eumelanin Biosynthesis	1.73	0.5	NaN	DDT,MIF
Virus Entry via Endocytic Pathways	1.68	0.112	NaN	ACTB,ACTG1,AP1M2,AP1S1,AP3S1,B2M,CDC42,CLTA,ITGA6,ITGB1,RAP1B,TFRC
Calcium-induced T Lymphocyte Apoptosis	1.66	0.133	2.449	CALM1 (includes others),CHP1,HDAC1,HDAC2,HLA-DRA,HLA-DRB1,HLA-DRB5,PPP3CA
HIPPO signaling	1.63	0.119	-1.633	CD44,PPP1CA,PPP1CB,PPP1CC,PPP2R1A,SKP1,YWHAB,YWHAE,YWHAQ,YWHAZ
Caveolar-mediated Endocytosis Signaling	1.61	0.123	NaN	ACTB,ACTG1,B2M,COPB2,COPZ1,FLOT1,ITGA6,ITGB1,RAB5C
Pyrimidine Ribonucleotides Interconversion	1.58	0.15	2.449	AK1,CMPK1,HNRNPA1,NME1,NME2,NME7
Rac Signaling	1.56	0.108	3.464	ACTR3,ARPC1B,ARPC3,ARPC4,ARPC5,BRK1,CD44,CDC42,CFL1,ITGB1,RAP1B,RHOA
Epithelial Adherens Junction Signaling	1.56	0.1	NaN	ACTB,ACTG1,ACTN1,ACTR3,ARPC1B,ARPC3,ARPC4,ARPC5,CDC42,CLINT1,RAP1B,RHOA,TUBA1A,TUBA1B,TUBB
RhoGDI Signaling	1.55	0.096	-3.5	ACTB,ACTG1,ACTR3,ARPC1B,ARPC3,ARPC4,ARPC5,CD44,CDC42,CDH17,CFL1,GNG5,ITGB1,MYL12A,MYL12B,RHOA,RND3
Pyruvate Fermentation to Lactate	1.52	0.4	NaN	LDHA,LDHB
Serotonin and Melatonin Biosynthesis	1.52	0.4	NaN	DDC,TPH1
2-oxobutanoate Degradation I	1.52	0.4	NaN	DLD,PCCB
Pyrimidine Ribonucleotides De Novo Biosynthesis	1.48	0.143	2.449	AK1,CMPK1,HNRNPA1,NME1,NME2,NME7
CD28 Signaling in T Helper Cells	1.46	0.104	3	ACTR3,ARPC1B,ARPC3,ARPC4,ARPC5,CALM1 (includes others),CDC42,CHP1,HLA-DRA,HLA-DRB1,HLA-DRB5,PPP3CA
Reelin Signaling in Neurons	1.46	0.102	2.887	ACTR3,APP,ARPC1B,ARPC3,ARPC4,ARPC5,CDC42,CFL1,ITGA6,ITGB1,PAFAH1B2,RAP1B,RHOA
Mevalonate Pathway I	1.44	0.231	NaN	ACAT1,HADHA,HMGCR
Apelin Adipocyte Signaling Pathway	1.41	0.114	3	CAT,GPX1,GPX2,GPX4,HIF1A,MGST1,MGST3,PRDX6,SOD1
Ceramide Biosynthesis	1.37	0.333	NaN	DEGS2,SPTLC1
Pentose Phosphate Pathway (Non-oxidative Branch)	1.37	0.333	NaN	TALDO1,TKT
