## Supplemental Table S8 for "Proliferative and quiescent human gastric cancer stem-like cells are associated with differential chemoresistance and patient mortality"

### Sheet: Table S8
Table S8. Differential expression genes between proliferative SE and quiescent SE
	p_val	avg_logFC	pct.1	pct.2	p_val_adj	cluster	gene
1	2.71302e-08	4.3377	0.422	0.333	0.000395232	proliferative SE	PGC
2	4.3335e-18	3.58689	1	0.619	6.31305e-14	proliferative SE	AGR2
3	1.65729e-17	2.80948	0.956	0.619	2.41434e-13	proliferative SE	PIGR
4	1.6764e-14	2.63877	0.733	0.476	2.44218e-10	proliferative SE	CA2
5	1.09912e-06	2.51503	0.578	0.333	0.016012	proliferative SE	AKR1B10
6	1.83046e-06	2.21044	0.689	0.19	0.0266662	proliferative SE	CTSE
7	3.30866e-15	2.19264	1	0.19	4.82005e-11	proliferative SE	LGALS3
8	1.36082e-08	2.00353	0.956	0.429	0.000198245	proliferative SE	NPM1
9	9.65188e-10	1.9327	0.978	0.333	1.40609e-05	proliferative SE	CLIC1
10	4.0098e-19	1.9041	0.756	0.667	5.84148e-15	proliferative SE	DPCR1
11	7.96757e-09	1.90149	1	0.857	0.000116072	proliferative SE	ANXA2
12	3.34401e-06	1.86948	0.489	0.095	0.0487156	proliferative SE	CEACAM6
13	6.45583e-07	1.76974	0.8	0.476	0.00940486	proliferative SE	HLA-DRA
14	5.89669e-08	1.73702	0.756	0.048	0.00085903	proliferative SE	PSMA4
15	4.73302e-08	1.71787	0.778	0.286	0.000689506	proliferative SE	PDCD6
16	1.31347e-07	1.70738	0.822	0.238	0.00191347	proliferative SE	VDAC2
17	6.20068e-09	1.68532	0.644	0.238	9.03315e-05	proliferative SE	CAPG
18	3.08166e-07	1.67265	0.911	0.619	0.00448937	proliferative SE	HNRNPK
19	3.30812e-06	1.65454	0.867	0.381	0.0481927	proliferative SE	TSPAN8
20	1.1893e-06	1.63577	0.622	0	0.0173257	proliferative SE	ETFA
21	1.0667e-11	1.59614	1	0.81	1.55396e-07	proliferative SE	RPL7
22	3.40145e-07	1.57153	0.978	0.571	0.00495523	proliferative SE	SLC25A5
23	1.00733e-07	1.55421	0.933	0.333	0.00146747	proliferative SE	S100A11
24	1.80376e-07	1.55118	0.667	0.143	0.00262771	proliferative SE	PSMD4
25	2.71336e-08	1.526	0.978	0.667	0.000395282	proliferative SE	RPL8
26	6.35197e-09	1.48594	0.778	0.095	9.25355e-05	proliferative SE	MYDGF
27	3.91692e-08	1.48276	0.711	0	0.000570617	proliferative SE	RHOC
28	2.99209e-07	1.46841	0.978	0.714	0.00435887	proliferative SE	RPL7A
29	2.50472e-08	1.46705	0.644	0.095	0.000364888	proliferative SE	SULT1C2
30	4.01996e-07	1.45777	0.756	0.143	0.00585628	proliferative SE	PSMA2
31	2.36645e-06	1.43803	0.711	0.048	0.0344744	proliferative SE	OSTC
32	1.47743e-07	1.421	0.933	0.286	0.00215232	proliferative SE	ATP5G3
33	1.3664e-07	1.39261	1	0.81	0.00199057	proliferative SE	KRT18
34	4.23719e-09	1.39024	1	0.81	6.17275e-05	proliferative SE	TMSB4X
35	9.44491e-07	1.36991	0.711	0.048	0.0137593	proliferative SE	CIB1
36	4.98662e-09	1.36138	0.889	0.19	7.2645e-05	proliferative SE	ATP5H
37	6.77578e-09	1.33961	1	0.619	9.87096e-05	proliferative SE	PFN1
38	3.42677e-08	1.31923	0.8	0.048	0.000499212	proliferative SE	PSMB3
39	1.26349e-10	1.29611	0.511	0.286	1.84065e-06	proliferative SE	GCNT3
40	7.16995e-09	1.29596	0.978	0.286	0.000104452	proliferative SE	NACA
41	6.15898e-07	1.28723	0.289	0.143	0.0089724	proliferative SE	HSPA6
42	2.33431e-07	1.28376	0.667	0	0.00340063	proliferative SE	NME1
43	3.12814e-06	1.28273	0.956	0.429	0.0455708	proliferative SE	TAGLN2
44	2.64777e-10	1.26321	0.956	0.762	3.85727e-06	proliferative SE	PPIA
45	2.63131e-13	1.26298	0.956	0.476	3.8333e-09	proliferative SE	YWHAB
46	1.43289e-07	1.26041	0.644	0.095	0.00208743	proliferative SE	C14orf166
47	2.57195e-08	1.18727	0.644	0.143	0.000374682	proliferative SE	TMED9
48	6.17701e-11	1.17998	0.422	0.286	8.99866e-07	proliferative SE	HSD17B2
49	3.13722e-07	1.16131	0.978	0.619	0.0045703	proliferative SE	GSTP1
50	1.50006e-06	1.15964	0.822	0.143	0.0218529	proliferative SE	TXNDC17
51	5.55021e-07	1.13211	0.8	0.143	0.00808555	proliferative SE	PDIA4
52	1.45617e-17	1.0983	0.711	0.524	2.12135e-13	proliferative SE	SDHC
53	1.78504e-07	1.08298	1	0.667	0.00260044	proliferative SE	RPL23A
54	1.15715e-09	1.07441	0.622	0.905	1.68573e-05	proliferative SE	CTB-131B5.2
55	6.81579e-08	1.07291	1	0.524	0.000992925	proliferative SE	RPL18A
56	2.19607e-06	1.07238	0.822	0.333	0.0319923	proliferative SE	SERBP1
57	2.17307e-06	1.06508	0.422	0.095	0.0316573	proliferative SE	PRR15L
58	1.45441e-07	1.05883	0.622	0.095	0.00211878	proliferative SE	PARD6B
59	8.63562e-08	1.05392	0.533	0.095	0.00125804	proliferative SE	OXA1L
60	3.82929e-11	1.03619	0.956	0.19	5.57851e-07	proliferative SE	PRDX1
61	1.38718e-06	1.02381	0.6	0.19	0.0202084	proliferative SE	PLLP
62	3.35304e-12	1.01449	0.489	0.333	4.88471e-08	proliferative SE	VSIG1
63	3.19526e-06	1.00998	0.578	0.333	0.0465486	proliferative SE	MXD1
64	2.18518e-06	1.00663	0.444	0.095	0.0318337	proliferative SE	TBRG4
65	9.76974e-08	1.00234	0.689	0	0.00142326	proliferative SE	GARS
66	8.32598e-12	0.99948	0.733	0.381	1.21293e-07	proliferative SE	SSR1
67	9.60112e-07	0.991111	0.4	0.19	0.0139869	proliferative SE	FANCD2
68	3.97277e-07	0.978619	0.978	0.381	0.00578753	proliferative SE	RPL26
69	2.42043e-10	0.977025	0.756	0.714	3.52609e-06	proliferative SE	HACD3
70	2.37931e-06	0.958313	0.578	0.095	0.0346617	proliferative SE	SLC39A11
71	1.37628e-06	0.950227	0.556	0.143	0.0200497	proliferative SE	NSFL1C
72	1.1893e-06	0.948822	0.622	0	0.0173257	proliferative SE	PPCS
73	1.8368e-08	0.94831	0.6	0.143	0.000267585	proliferative SE	UGP2
74	4.6007e-08	0.9462	0.511	0.143	0.00067023	proliferative SE	2020-09-15
75	1.16106e-06	0.94306	0.4	0.19	0.0169143	proliferative SE	CASP10
76	8.6187e-08	0.938396	0.778	0.095	0.00125557	proliferative SE	DNPH1
77	5.12739e-07	0.933334	0.533	0.095	0.00746958	proliferative SE	TSG101
78	1.41202e-09	0.919914	0.511	0.19	2.05704e-05	proliferative SE	UBE2V2
79	2.55195e-06	0.913895	0.6	0	0.0371769	proliferative SE	ERLEC1
80	5.23984e-10	0.907008	0.711	0.095	7.6334e-06	proliferative SE	ARL6IP4
81	5.36383e-07	0.894675	0.644	0	0.00781403	proliferative SE	MRPL14
82	1.81725e-07	0.892294	1	0.476	0.00264737	proliferative SE	RPS10
83	2.30822e-09	0.884941	0.644	0.19	3.36261e-05	proliferative SE	LAMB3
84	2.55195e-06	0.882787	0.6	0	0.0371769	proliferative SE	LAD1
85	3.61999e-09	0.879755	0.867	0.095	5.2736e-05	proliferative SE	PSMB1
86	1.13629e-06	0.876872	0.556	0.143	0.0165535	proliferative SE	PRPS2
87	2.48029e-07	0.875416	0.422	0.19	0.00361329	proliferative SE	CASP4
88	1.74703e-06	0.875348	1	0.714	0.0254508	proliferative SE	TPM3
89	2.33796e-07	0.870985	0.489	0.19	0.00340594	proliferative SE	CYP2S1
90	1.33786e-06	0.869901	0.733	0.19	0.01949	proliferative SE	TAF1D
91	1.7453e-08	0.86352	0.822	0.048	0.000254255	proliferative SE	SEC61G
92	3.3945e-08	0.853948	0.578	0.429	0.00049451	proliferative SE	CAPZA2
93	2.33431e-06	0.84896	0.6	0.095	0.0340062	proliferative SE	HSPA4
94	4.09077e-11	0.843627	0.778	0.095	5.95943e-07	proliferative SE	HMGA1
95	1.10188e-07	0.839035	0.444	0.143	0.00160522	proliferative SE	TXNL1
96	1.33197e-08	0.836532	0.933	0.238	0.000194041	proliferative SE	RPL36A
97	1.47032e-06	0.833882	0.489	0.143	0.0214197	proliferative SE	KCNE3
98	2.55195e-06	0.831197	0.6	0	0.0371769	proliferative SE	PPP1CC
99	8.30714e-08	0.809218	0.556	0.333	0.00121018	proliferative SE	PTP4A1
100	8.12815e-07	0.809094	0.467	0.095	0.0118411	proliferative SE	PHYH
101	8.67753e-09	0.80615	0.4	0.19	0.000126414	proliferative SE	TRIM16
102	3.13145e-09	0.80148	0.444	0.143	4.56189e-05	proliferative SE	ALDH18A1
103	2.27232e-07	0.794426	0.556	0.381	0.00331032	proliferative SE	DDB1
104	6.65644e-07	0.794318	1	0.571	0.0096971	proliferative SE	RPL27
105	2.27086e-06	0.785246	0.844	0.19	0.0330819	proliferative SE	DBI
106	1.35864e-07	0.783049	0.4	0.143	0.00197926	proliferative SE	MAGED1
107	1.1893e-06	0.782432	0.622	0	0.0173257	proliferative SE	NCOA4
108	2.77335e-07	0.773914	0.622	0.095	0.00404022	proliferative SE	ADAM9
109	8.99451e-07	0.759577	0.578	0.095	0.0131032	proliferative SE	PPP4C
110	7.98604e-07	0.748108	0.911	0.238	0.0116341	proliferative SE	S100P
111	2.37759e-06	0.744109	0.267	0.19	0.0346367	proliferative SE	EXOSC7
112	2.87126e-06	0.726296	0.8	0.333	0.0418286	proliferative SE	IQGAP1
113	1.04087e-10	0.723107	0.267	0.238	1.51634e-06	proliferative SE	TNFAIP8
114	1.89181e-06	0.718545	0.667	0.095	0.0275598	proliferative SE	NOP10
115	2.82681e-06	0.717832	0.889	0.238	0.0411809	proliferative SE	MINOS1
116	7.57958e-09	0.712683	0.822	0.095	0.000110419	proliferative SE	RP11-673C5.1
117	2.42425e-07	0.706072	0.467	0.571	0.00353165	proliferative SE	PPHLN1
118	2.60613e-09	0.699927	0.556	0.19	3.7966e-05	proliferative SE	CNPY3
119	4.08528e-11	0.665579	0.333	0.333	5.95144e-07	proliferative SE	LRRC28
120	6.33044e-14	0.6626	0.378	0.429	9.22218e-10	proliferative SE	GMPS
121	1.35959e-10	0.659766	0.644	0.143	1.98065e-06	proliferative SE	MOB4
122	7.16798e-10	0.64166	0.578	0.333	1.04423e-05	proliferative SE	TCEB1
123	6.42448e-11	0.630283	0.956	0.286	9.35919e-07	proliferative SE	MYL12B
124	8.00012e-09	0.629267	0.4	0.095	0.000116546	proliferative SE	FAM120AOS
125	1.0807e-13	0.628014	0.978	0.095	1.57436e-09	proliferative SE	NDUFA4
126	5.97724e-09	0.616462	0.311	0.19	8.70765e-05	proliferative SE	ACOT9
127	3.41832e-06	0.613216	0.533	0.238	0.049798	proliferative SE	ARCN1
128	9.58825e-09	0.611166	1	0.952	0.000139682	proliferative SE	EEF1A1
129	2.49265e-06	0.60802	0.756	0.143	0.0363129	proliferative SE	TMEM258
130	1.48643e-08	0.594939	0.6	0.381	0.000216543	proliferative SE	MTHFD2
131	4.61985e-08	0.593504	0.6	0.619	0.00067302	proliferative SE	VRK3
132	1.45759e-06	0.593037	0.756	0.095	0.0212342	proliferative SE	PRELID1
133	8.85626e-07	0.584743	1	0.762	0.0129018	proliferative SE	RPS4X
134	4.94826e-09	0.581795	0.467	0.095	7.20862e-05	proliferative SE	GSS
135	3.03388e-17	0.580767	0.4	0.667	4.41976e-13	proliferative SE	ACADSB
136	2.91018e-06	0.572232	0.533	0.095	0.0423956	proliferative SE	SLC35F6
137	1.97741e-06	0.558786	0.6	0.19	0.0288069	proliferative SE	TIMM17A
138	8.84745e-07	0.558244	0.578	0.143	0.012889	proliferative SE	PKP2
139	2.70562e-06	0.555067	0.956	0.381	0.0394154	proliferative SE	TCEB2
140	4.85005e-11	0.553864	0.289	0.286	7.06555e-07	proliferative SE	DENND6A
141	2.92893e-07	0.552343	0.222	0.238	0.00426686	proliferative SE	UTP6
142	1.02874e-07	0.547589	0.533	0.095	0.00149867	proliferative SE	MRPL12
143	3.91876e-07	0.533282	0.356	0.143	0.00570885	proliferative SE	FBXL5
144	1.61589e-08	0.526172	0.778	0.095	0.000235403	proliferative SE	PTP4A2
145	1.96623e-06	0.515112	0.533	0.143	0.028644	proliferative SE	GANAB
146	1.17046e-06	0.508294	0.444	0.333	0.0170513	proliferative SE	NCKAP1
147	1.79819e-11	0.508144	0.422	0.286	2.6196e-07	proliferative SE	CIAO1
148	8.41528e-09	0.505964	0.4	0.19	0.000122594	proliferative SE	RNF168
149	4.7257e-07	0.499858	0.6	0.19	0.0068844	proliferative SE	CACUL1
150	7.84643e-08	0.492872	0.467	0.095	0.00114307	proliferative SE	RP11-345J4.5
151	3.5351e-16	0.486334	0.8	0.571	5.14993e-12	proliferative SE	STK17B
152	1.77667e-07	0.482288	0.667	0.095	0.00258826	proliferative SE	FAM96B
153	1.06592e-07	0.480542	0.444	0.286	0.00155283	proliferative SE	MLX
154	5.34724e-08	0.474286	0.356	0.143	0.000778985	proliferative SE	MPST
155	6.59178e-08	0.465332	0.467	0.429	0.000960291	proliferative SE	ARFGAP2
156	2.78841e-07	0.462056	0.644	0.143	0.00406216	proliferative SE	CBX3
157	7.54493e-10	0.459279	0.333	0.238	1.09915e-05	proliferative SE	TOR3A
158	1.00042e-09	0.44633	0.689	0.905	1.45741e-05	proliferative SE	TMEM106B
159	2.53781e-06	0.43879	0.689	0.667	0.0369708	proliferative SE	MDM2
160	8.76475e-07	0.434664	0.511	0.095	0.0127685	proliferative SE	ELOVL6
161	1.03884e-14	0.426068	0.6	0.381	1.51338e-10	proliferative SE	SLC31A1
162	1.68038e-11	0.418423	0.511	0.333	2.44797e-07	proliferative SE	FNDC3B
163	1.97056e-07	0.417923	0.622	0.143	0.00287071	proliferative SE	PARP4
164	8.59235e-09	0.415156	0.822	0.095	0.000125173	proliferative SE	RAC1
165	2.72645e-06	0.406957	1	0.619	0.039719	proliferative SE	RPL14
166	2.37375e-06	0.400422	0.533	0.095	0.0345808	proliferative SE	RNF114
167	1.13552e-14	0.396854	0.622	0.429	1.65423e-10	proliferative SE	SLC35A3
168	1.88728e-11	0.393719	0.378	0.476	2.74939e-07	proliferative SE	C11orf1
169	3.59513e-07	0.382022	0.222	0.19	0.00523739	proliferative SE	ATF6B
170	8.76784e-09	0.362986	0.356	0.524	0.00012773	proliferative SE	SLC28A2
171	3.2695e-07	0.358321	0.489	0.143	0.004763	proliferative SE	TMEM184C
172	2.37704e-06	0.349414	0.556	0.238	0.0346287	proliferative SE	CEP350
173	1.33154e-08	0.348242	0.356	0.143	0.000193979	proliferative SE	SCO1
174	9.15548e-08	0.348148	0.289	0.333	0.00133377	proliferative SE	CDC42SE1
175	2.37081e-08	0.34487	0.711	0.095	0.00034538	proliferative SE	MRPL51
176	6.11363e-07	0.342475	0.133	0.095	0.00890634	proliferative SE	POLR1A
177	1.92306e-07	0.341744	0.822	0.095	0.00280151	proliferative SE	HMGB1P5
178	2.29787e-09	0.339823	0.244	0.524	3.34754e-05	proliferative SE	MTAP
179	7.02298e-07	0.337963	0.511	0.143	0.0102311	proliferative SE	PPP1R15B
180	1.12428e-06	0.331677	0.911	0.286	0.0163785	proliferative SE	C14orf2
181	2.54894e-07	0.328006	0.844	0.19	0.0037133	proliferative SE	NDUFC1
182	2.46418e-07	0.327537	0.511	0.524	0.00358982	proliferative SE	ISG20L2
183	9.06562e-07	0.325471	0.378	0.143	0.0132068	proliferative SE	TSNAX
184	3.00405e-07	0.322656	0.289	0.238	0.00437629	proliferative SE	C8orf33
185	3.1172e-08	0.318295	0.311	0.238	0.000454113	proliferative SE	CHPT1
186	5.72046e-07	0.317977	0.578	0.095	0.00833357	proliferative SE	UBE2L3
187	6.11066e-11	0.316889	0.578	0.381	8.90202e-07	proliferative SE	KIAA0101
188	1.59926e-06	0.315462	0.222	0.286	0.023298	proliferative SE	NUDT9
189	2.70317e-06	0.313501	0.867	0.286	0.0393798	proliferative SE	COX7B
190	1.57295e-07	0.313493	0.422	0.095	0.00229147	proliferative SE	RAB3D
191	1.06951e-06	0.311989	0.578	0.667	0.0155806	proliferative SE	GTPBP4
192	5.44081e-11	0.30696	0.267	0.286	7.92617e-07	proliferative SE	PIGA
193	1.28707e-07	0.299402	0.244	0.238	0.001875	proliferative SE	RFC2
194	8.26107e-11	0.294694	0.689	0.952	1.20347e-06	proliferative SE	DNTTIP2
195	8.24261e-07	0.294316	0.2	0.333	0.0120078	proliferative SE	CHEK2
196	9.38547e-07	0.294053	0.467	0.095	0.0136728	proliferative SE	DDA1
197	4.36913e-07	0.285099	0.244	0.095	0.00636495	proliferative SE	ZNF770
198	3.39013e-06	0.284901	0.644	0.19	0.0493874	proliferative SE	ARHGDIB
199	1.38865e-06	0.282378	0.911	0.286	0.0202298	proliferative SE	RPL22
200	1.43403e-08	0.277048	0.422	0.095	0.000208909	proliferative SE	DNMBP
201	1.14048e-08	0.276455	0.156	0.429	0.000166146	proliferative SE	POT1-AS1
202	1.13017e-06	0.274601	0.467	0.095	0.0164643	proliferative SE	CWC15
203	5.23017e-07	0.273709	0.311	0.333	0.00761931	proliferative SE	ZNF814
204	4.69036e-09	0.271792	0.289	0.333	6.83292e-05	proliferative SE	POC1B
205	1.00763e-06	0.269334	0.356	0.19	0.0146792	proliferative SE	SNHG15
206	6.3414e-08	0.268117	0.311	0.238	0.000923815	proliferative SE	PCYT1A
207	8.78729e-11	0.263902	0.2	0.381	1.28013e-06	proliferative SE	C9orf85
208	1.82556e-06	0.26221	0.156	0.143	0.0265947	proliferative SE	TTC9C
209	2.32094e-11	0.260959	0.511	0.714	3.38114e-07	proliferative SE	SCNM1
210	1.73986e-06	0.259635	0.733	0.095	0.0253463	proliferative SE	NDUFS6
211	3.19615e-07	0.253842	0.422	0.143	0.00465615	proliferative SE	TOR1A
212	4.05173e-07	0.251724	0.489	0.095	0.00590256	proliferative SE	MUC5B
213	3.81668e-12	0.250552	0.244	0.333	5.56014e-08	proliferative SE	FKBP14
214	4.7775e-13	5.07866	0.571	0.089	6.95986e-09	quiescent SE	GCG
215	4.05423e-07	2.82849	0.762	0.244	0.00590621	quiescent SE	HIST1H2BG
216	1.1322e-06	2.58702	0.524	0	0.0164939	quiescent SE	MIR7-3HG
217	4.64518e-09	2.23304	0.571	0.111	6.7671e-05	quiescent SE	TPH1
218	1.1197e-06	2.06904	0.619	0.089	0.0163118	quiescent SE	MS4A8
219	3.05773e-12	1.8999	0.286	0.378	4.4545e-08	quiescent SE	IL2RG
220	2.93622e-11	1.8956	0.667	0.044	4.27749e-07	quiescent SE	CADPS
221	1.4641e-06	1.85532	0.905	0.622	0.0213289	quiescent SE	BAZ2B
222	2.47656e-09	1.85218	0.952	0.8	3.60785e-05	quiescent SE	RBM6
223	9.23625e-09	1.84276	0.571	0.778	0.000134554	quiescent SE	JUNB
224	3.27824e-11	1.82851	0.476	0.2	4.77574e-07	quiescent SE	PLXNB1
225	4.77969e-09	1.8238	0.286	0.489	6.96305e-05	quiescent SE	NEDD4L
226	4.07978e-10	1.76825	1	1	5.94342e-06	quiescent SE	MALAT1
227	2.92588e-06	1.71497	0.571	0.444	0.0426242	quiescent SE	CCNL2
228	4.05572e-09	1.71104	0.476	0.133	5.90838e-05	quiescent SE	KIAA1683
229	7.19718e-07	1.67618	0.476	0.378	0.0104848	quiescent SE	PBRM1
230	4.46721e-13	1.66964	0.571	0.289	6.50784e-09	quiescent SE	DDX3Y
231	3.77795e-09	1.63955	0.857	0.711	5.50372e-05	quiescent SE	JUN
232	3.12746e-10	1.61716	0.286	0.044	4.55609e-06	quiescent SE	RP11-196G18.3
233	2.32111e-10	1.61615	0.524	0.489	3.3814e-06	quiescent SE	RP11-1212A22.4
234	9.42164e-11	1.61238	0.19	0.556	1.37254e-06	quiescent SE	AP1G1
235	4.74343e-08	1.60622	1	0.889	0.000691023	quiescent SE	NEDD4
236	1.21995e-07	1.59087	1	0.978	0.00177722	quiescent SE	RP11-346D14.1
237	8.44337e-11	1.55301	0.429	0.4	1.23003e-06	quiescent SE	C12orf57
238	1.63317e-07	1.55003	0.667	0.444	0.0023792	quiescent SE	GLS
239	5.03795e-08	1.54265	1	0.978	0.000733928	quiescent SE	LINC00504
240	9.21919e-12	1.5151	0.429	0.111	1.34305e-07	quiescent SE	N4BP2L1
241	5.54499e-09	1.51458	0.095	0.244	8.07795e-05	quiescent SE	THUMPD3
242	3.19628e-08	1.5092	1	0.933	0.000465633	quiescent SE	BLOC1S6
243	1.79557e-07	1.50211	1	1	0.00261579	quiescent SE	HNRNPH1
244	5.28363e-12	1.48589	0.333	0.644	7.69719e-08	quiescent SE	BIRC6
245	2.51126e-11	1.48563	0.857	0.689	3.6584e-07	quiescent SE	ATXN3
246	1.07861e-06	1.44895	1	0.956	0.0157132	quiescent SE	RP11-703G6.1
247	3.45674e-08	1.42926	0.571	0.356	0.000503577	quiescent SE	FAM63B
248	2.93971e-09	1.42237	0.714	0.422	4.28257e-05	quiescent SE	POLR2A
249	1.49322e-08	1.40583	1	1	0.000217533	quiescent SE	LINC00506
250	1.01417e-08	1.39276	1	0.933	0.000147745	quiescent SE	MORC4
251	1.13461e-06	1.38695	0.762	0.111	0.016529	quiescent SE	CACNA1A
252	3.31785e-07	1.38683	0.238	0.444	0.00483344	quiescent SE	EIF3B
253	4.7636e-07	1.37941	0.429	0.311	0.00693961	quiescent SE	PHF14
254	1.60647e-06	1.37517	0.81	0.667	0.023403	quiescent SE	PNISR
255	1.36121e-06	1.37263	0.429	0.578	0.0198301	quiescent SE	CHD7
256	1.78884e-08	1.37136	1	0.956	0.000260598	quiescent SE	TMEM45A
257	2.70908e-08	1.36947	0.19	0.378	0.000394659	quiescent SE	BSDC1
258	2.39957e-06	1.36451	0.381	0.244	0.034957	quiescent SE	MYLIP
259	2.31539e-07	1.34695	1	0.889	0.00337305	quiescent SE	KIAA1328
260	2.19707e-06	1.34385	0.333	0.311	0.0320069	quiescent SE	WDR6
261	7.45675e-13	1.33178	0.524	0.733	1.0863e-08	quiescent SE	KLC1
262	4.54169e-08	1.32668	1	0.978	0.000661634	quiescent SE	RP11-382B18.1
263	6.06513e-07	1.32589	1	1	0.00883568	quiescent SE	RP11-624A21.1
264	1.65811e-07	1.32052	0.286	0.289	0.00241554	quiescent SE	HGS
265	7.12384e-07	1.30419	0.238	0.111	0.010378	quiescent SE	RAB30
266	5.99556e-07	1.30067	0.333	0.044	0.00873433	quiescent SE	RP11-638I2.6
267	5.67038e-11	1.27558	0.429	0.244	8.26061e-07	quiescent SE	PCNX2
268	9.04867e-07	1.23307	0.619	0.556	0.0131821	quiescent SE	AC138969.4
269	3.38811e-06	1.22792	0.429	0.289	0.049358	quiescent SE	EPC1
270	1.68743e-06	1.21848	1	0.844	0.0245825	quiescent SE	IGHVII-30-43
271	2.45298e-07	1.2121	0.429	0.067	0.0035735	quiescent SE	RP11-196G18.22
272	1.86464e-06	1.20723	0.762	0.533	0.027164	quiescent SE	FOSB
273	1.46595e-07	1.18304	0.286	0.333	0.0021356	quiescent SE	AHSA2
274	1.56892e-08	1.16474	1	0.689	0.00022856	quiescent SE	NPIPB4
275	1.63869e-06	1.16359	0.19	0.111	0.0238725	quiescent SE	IFT80
276	5.02994e-08	1.16163	0.476	0.689	0.000732762	quiescent SE	NASP
277	6.53735e-07	1.15849	1	0.8	0.00952361	quiescent SE	FLJ22447
278	6.49115e-15	1.15295	0.524	0.289	9.4563e-11	quiescent SE	MICAL1
279	1.50516e-06	1.12832	0.143	0.044	0.0219272	quiescent SE	AGAP3
280	5.65682e-07	1.12607	1	0.956	0.00824085	quiescent SE	UGDH-AS1
281	1.33411e-11	1.12298	0.333	0.178	1.94354e-07	quiescent SE	USP11
282	2.73138e-08	1.11228	1	0.644	0.000397907	quiescent SE	LINC00976
283	1.14607e-07	1.10502	0.286	0.311	0.00166959	quiescent SE	RNPC3
284	1.31341e-29	1.09062	0.905	0.422	1.91338e-25	quiescent SE	STK33
285	7.60754e-08	1.08788	0.905	0.644	0.00110827	quiescent SE	LPIN1
286	1.34671e-23	1.0856	0.857	0.511	1.96188e-19	quiescent SE	CCDC144B
287	1.94303e-06	1.07488	0.333	0.378	0.028306	quiescent SE	TSPYL2
288	1.07068e-06	1.05434	0.095	0.333	0.0155976	quiescent SE	DCTD
289	1.35937e-07	1.05379	0.333	0.622	0.00198034	quiescent SE	MAT2A
290	3.44848e-10	1.04773	1	0.867	5.02374e-06	quiescent SE	RP11-306O13.1
291	2.77681e-15	1.04642	0.333	0.244	4.04526e-11	quiescent SE	GLIPR1
292	2.64359e-08	1.03219	1	0.867	0.000385119	quiescent SE	WDPCP
293	2.42616e-06	1.02181	0.619	0.533	0.0353444	quiescent SE	ZRANB2
294	2.44359e-06	1.01531	0.905	0.578	0.0355982	quiescent SE	REV3L
295	2.05875e-07	1.01268	0.286	0.356	0.00299918	quiescent SE	BAZ2A
296	1.46841e-06	1.00699	0.333	0.067	0.0213918	quiescent SE	SLCO3A1
297	1.70719e-06	1.00359	0.524	0.244	0.0248703	quiescent SE	MLLT4
298	5.67741e-07	1.00354	0.19	0.156	0.00827085	quiescent SE	TTC21B
299	1.64963e-09	0.997465	0.238	0.244	2.40318e-05	quiescent SE	CENPC
300	4.32801e-07	0.995371	0.238	0.244	0.00630504	quiescent SE	KIAA0232
301	5.18181e-07	0.994694	0.619	0.444	0.00754886	quiescent SE	KIAA1217
302	2.68098e-06	0.98792	0.571	0.533	0.0390566	quiescent SE	MSI2
303	4.36901e-07	0.985676	0.286	0.444	0.00636477	quiescent SE	GIGYF2
304	1.24813e-08	0.982247	1	0.978	0.000181828	quiescent SE	C4orf32
305	1.45912e-06	0.979048	0.81	0.422	0.0212564	quiescent SE	NPIPB3
306	4.42443e-13	0.976456	0.143	0.244	6.44551e-09	quiescent SE	NMT2
307	5.14173e-21	0.974032	0.429	0.467	7.49047e-17	quiescent SE	CREM
308	3.27398e-06	0.968673	0.333	0.111	0.0476954	quiescent SE	CCDC18-AS1
309	1.00801e-08	0.963161	0.333	0.356	0.000146847	quiescent SE	ELF2
310	6.51949e-28	0.962205	0.429	0.311	9.4976e-24	quiescent SE	ICA1L
311	6.41376e-12	0.959462	1	0.689	9.34356e-08	quiescent SE	ODF2L
312	2.91432e-06	0.95897	0.429	0.622	0.0424558	quiescent SE	GTF2IP1
313	2.99097e-07	0.955494	1	0.911	0.00435724	quiescent SE	FSIP2
314	2.08479e-10	0.954623	1	1	3.03713e-06	quiescent SE	SULT1B1
315	2.66734e-07	0.95227	0.19	0.133	0.00388578	quiescent SE	KDM5D
316	6.02993e-09	0.944564	1	0.911	8.7844e-05	quiescent SE	RP11-326N17.2
317	1.84226e-07	0.938757	0.095	0.111	0.00268381	quiescent SE	FAM199X
318	9.94091e-08	0.937969	0.048	0.111	0.00144819	quiescent SE	ZNF860
319	3.50424e-10	0.928242	0.429	0.178	5.10497e-06	quiescent SE	CTD-2270P14.1
320	8.14503e-07	0.926201	0.857	0.667	0.0118657	quiescent SE	AC004237.1
321	2.71314e-07	0.924695	0.429	0.6	0.00395251	quiescent SE	VCL
322	1.8463e-07	0.923566	0.143	0.267	0.00268969	quiescent SE	CCSER2
323	1.27757e-13	0.921957	0.048	0.4	1.86116e-09	quiescent SE	GSR
324	5.85082e-08	0.910797	0.143	0.244	0.000852348	quiescent SE	TRIM21
325	1.37289e-12	0.903888	0.571	0.244	2.00003e-08	quiescent SE	FAM126A
326	5.4296e-07	0.900318	0.333	0.422	0.00790984	quiescent SE	EYA3
327	3.81259e-15	0.893641	0.905	0.689	5.55418e-11	quiescent SE	RP11-145P16.2
328	1.23409e-06	0.888368	1	0.889	0.0179782	quiescent SE	AC007743.1
329	2.66035e-07	0.884983	0.381	0.111	0.0038756	quiescent SE	UTY
330	8.99713e-08	0.864832	0.952	0.844	0.0013107	quiescent SE	RP11-373L24.1
331	3.03948e-10	0.856589	0.952	0.756	4.42792e-06	quiescent SE	FAM228B
332	3.23185e-08	0.853579	0.524	0.156	0.000470816	quiescent SE	FERMT2
333	2.41745e-08	0.849797	1	0.933	0.000352175	quiescent SE	XXbac-BPG154L12.4
334	1.55241e-07	0.844351	1	0.756	0.00226155	quiescent SE	TMEM212
335	1.51308e-14	0.822976	0.286	0.156	2.20425e-10	quiescent SE	ARID5A
336	9.02857e-09	0.815559	0.333	0.378	0.000131528	quiescent SE	PXN
337	1.33965e-07	0.815335	0.714	0.556	0.00195161	quiescent SE	RP11-347C12.1
338	2.15008e-07	0.806303	0.476	0.489	0.00313223	quiescent SE	ZNF292
339	3.19338e-06	0.800377	0.143	0.2	0.0465212	quiescent SE	TRIM26
340	2.3999e-15	0.791387	0.381	0.289	3.49617e-11	quiescent SE	TTLL7
341	4.01758e-11	0.779941	0.952	0.867	5.85281e-07	quiescent SE	OPHN1
342	2.5371e-07	0.778457	0.19	0.311	0.00369605	quiescent SE	NHSL1
343	8.28902e-07	0.77603	0.048	0.222	0.0120754	quiescent SE	SEMA4D
344	4.16155e-08	0.774155	0.333	0.556	0.000606254	quiescent SE	ZYX
345	7.99485e-08	0.747948	0.524	0.467	0.00116469	quiescent SE	LONP2
346	2.03159e-06	0.738526	0.238	0.089	0.0295962	quiescent SE	KLHL2
347	8.54027e-07	0.734054	0.762	0.356	0.0124415	quiescent SE	KLF3-AS1
348	1.34043e-10	0.728729	0.19	0.133	1.95274e-06	quiescent SE	MAB21L3
349	3.05893e-06	0.727909	0.381	0.444	0.0445625	quiescent SE	ANKRD11
350	3.20499e-08	0.72444	0.095	0.4	0.000466903	quiescent SE	SNHG6
351	1.58855e-06	0.722535	0.048	0.111	0.0231421	quiescent SE	SLC23A2
352	2.95497e-06	0.719454	0.333	0.311	0.043048	quiescent SE	DDX58
353	6.84724e-09	0.715207	0.19	0.133	9.97506e-05	quiescent SE	MXD4
354	8.94952e-08	0.703664	1	0.711	0.00130377	quiescent SE	RP4-598P13.1
355	2.04738e-06	0.700346	0.667	0.422	0.0298262	quiescent SE	ARFGEF3
356	1.02362e-10	0.699079	0.19	0.133	1.49121e-06	quiescent SE	PUS1
357	1.19211e-08	0.68869	0.095	0.133	0.000173666	quiescent SE	RAB12
358	9.3058e-07	0.683062	0.762	0.244	0.0135567	quiescent SE	CTD-2147F2.1
359	4.92022e-07	0.682798	0.857	0.644	0.00716777	quiescent SE	RP11-484O2.1
360	1.42298e-12	0.679706	1	0.911	2.073e-08	quiescent SE	KPNA5
361	1.30988e-07	0.662576	0.905	0.689	0.00190823	quiescent SE	CTD-2117L12.1
362	4.26436e-19	0.658769	0.571	0.844	6.21232e-15	quiescent SE	CXCR4
363	8.72646e-09	0.658028	0.19	0.333	0.000127127	quiescent SE	FYN
364	4.1647e-07	0.654826	0.333	0.133	0.00606714	quiescent SE	NPIPA7
365	1.79877e-07	0.653452	0.238	0.067	0.00262045	quiescent SE	CTD-2047H16.4
366	3.39783e-09	0.648795	1	0.933	4.94996e-05	quiescent SE	MIPOL1
367	5.74533e-09	0.647416	0.143	0.044	8.3698e-05	quiescent SE	NINL
368	4.20732e-12	0.64086	1	0.822	6.12923e-08	quiescent SE	CYSLTR1
369	6.40958e-12	0.638623	0.524	0.778	9.33748e-08	quiescent SE	HNRNPL
370	3.21073e-06	0.637245	0.238	0.044	0.0467739	quiescent SE	CTD-2047H16.3
371	6.66799e-07	0.63698	0.286	0.178	0.00971392	quiescent SE	SMG5
372	4.61459e-10	0.630874	0.143	0.133	6.72253e-06	quiescent SE	WDR7
373	4.75457e-07	0.629137	0.19	0.111	0.00692646	quiescent SE	ADH1B
374	1.12974e-19	0.625026	0.667	0.556	1.64581e-15	quiescent SE	CLEC2D
375	7.60398e-07	0.619562	0.238	0.044	0.0110775	quiescent SE	CDKN1C
376	3.13545e-08	0.616646	0.571	0.378	0.000456772	quiescent SE	RP11-411B10.7
377	9.58061e-08	0.613831	0.048	0.333	0.0013957	quiescent SE	GIPC1
378	3.58448e-11	0.610513	0.143	0.156	5.22188e-07	quiescent SE	APOBEC3G
379	2.79669e-06	0.610271	0.19	0.356	0.0407422	quiescent SE	GPD2
380	4.24988e-07	0.606213	0.571	0.4	0.00619122	quiescent SE	PDE4D
381	9.88763e-07	0.604025	0.095	0.444	0.0144043	quiescent SE	GTF2F2
382	6.30327e-08	0.602869	0.238	0.067	0.000918261	quiescent SE	RP11-305L7.7
383	1.32288e-07	0.598094	0.143	0.044	0.00192717	quiescent SE	DLG2
384	7.81326e-09	0.590357	0.238	0.356	0.000113824	quiescent SE	FURIN
385	2.60853e-21	0.585753	0.762	0.756	3.80011e-17	quiescent SE	CACNA1D
386	3.13495e-07	0.58433	0.952	0.889	0.004567	quiescent SE	PARP15
387	9.20897e-10	0.579127	0.238	0.067	1.34156e-05	quiescent SE	SETBP1
388	2.10382e-07	0.57651	0.048	0.178	0.00306485	quiescent SE	BRWD3
389	7.45532e-07	0.571801	0.19	0.089	0.0108609	quiescent SE	GABBR1
390	2.29356e-14	0.571098	1	0.844	3.34126e-10	quiescent SE	PEAK1
391	1.72375e-06	0.562078	0.048	0.2	0.0251116	quiescent SE	FAHD2A
392	1.93265e-09	0.557855	0.143	0.178	2.81549e-05	quiescent SE	BCL7C
393	1.99326e-07	0.557153	0.857	0.622	0.00290379	quiescent SE	CTC-448F2.7
394	1.70799e-07	0.555332	0.095	0.289	0.00248821	quiescent SE	NAB1
395	3.18907e-09	0.55348	0.571	0.356	4.64584e-05	quiescent SE	HIPK2
396	2.84587e-06	0.552016	0.143	0.156	0.0414587	quiescent SE	CYB5D1
397	1.0387e-06	0.545852	0.143	0.178	0.0151318	quiescent SE	CHFR
398	1.7457e-06	0.545379	0.286	0.289	0.0254313	quiescent SE	NBPF12
399	1.3137e-15	0.544933	0.095	0.133	1.9138e-11	quiescent SE	SLC15A2
400	7.28729e-10	0.544618	0.952	0.689	1.06161e-05	quiescent SE	NNT-AS1
401	6.95083e-10	0.544028	0.238	0.2	1.0126e-05	quiescent SE	STXBP4
402	8.37429e-08	0.543371	0.143	0.044	0.00121997	quiescent SE	RP11-844P9.6
403	1.66933e-07	0.542403	0.429	0.156	0.00243188	quiescent SE	DCUN1D3
404	5.41222e-07	0.542072	0.524	0.333	0.00788452	quiescent SE	KDM6B
405	1.80482e-10	0.540514	0.19	0.089	2.62927e-06	quiescent SE	STARD9
406	4.07744e-10	0.534806	0.238	0.089	5.94002e-06	quiescent SE	TEX2
407	4.34941e-10	0.529175	0.476	0.156	6.33622e-06	quiescent SE	MLXIPL
408	6.06125e-11	0.52801	1	0.822	8.83002e-07	quiescent SE	CFAP54
409	2.81269e-07	0.526265	0.429	0.422	0.00409753	quiescent SE	CYLD
410	3.07118e-13	0.524079	0.286	0.378	4.4741e-09	quiescent SE	PLCE1
411	2.38877e-08	0.518253	0.381	0.178	0.000347996	quiescent SE	SLC7A11
412	1.84383e-20	0.513555	0.333	0.2	2.68609e-16	quiescent SE	ABHD15
413	3.12377e-06	0.513552	0.286	0.333	0.045507	quiescent SE	ZMYM5
414	3.28199e-08	0.510781	0.095	0.156	0.000478121	quiescent SE	HDAC10
415	1.12721e-06	0.509429	0.857	0.578	0.0164211	quiescent SE	CDKL5
416	4.49244e-08	0.509285	1	0.911	0.000654459	quiescent SE	C12orf45
417	2.02569e-09	0.502171	0.143	0.244	2.95102e-05	quiescent SE	CYFIP2
418	1.15864e-06	0.498513	0.095	0.311	0.0168791	quiescent SE	USP48
419	1.14061e-06	0.497663	0.238	0.311	0.0166164	quiescent SE	NPLOC4
420	3.98394e-08	0.487951	0.952	0.911	0.000580381	quiescent SE	C12orf50
421	2.89112e-22	0.486252	1	0.978	4.21178e-18	quiescent SE	KCNQ1OT1
422	3.57965e-09	0.480264	0.238	0.089	5.21484e-05	quiescent SE	ARHGEF4
423	3.59949e-07	0.478218	0.095	0.244	0.00524373	quiescent SE	MEF2A
424	1.15804e-06	0.477619	0.143	0.6	0.0168703	quiescent SE	EDEM3
425	1.88075e-16	0.477155	1	0.622	2.73987e-12	quiescent SE	ZNF471
426	6.36529e-18	0.474305	0.571	0.222	9.27295e-14	quiescent SE	HELB
427	2.97814e-08	0.474059	0.095	0.156	0.000433856	quiescent SE	N4BP2
428	3.49796e-16	0.470005	0.857	0.667	5.09583e-12	quiescent SE	RP11-57H12.3
429	1.74482e-06	0.465411	0.381	0.044	0.0254186	quiescent SE	NCAM1
430	1.35552e-07	0.462939	0.19	0.067	0.00197472	quiescent SE	SGTB
431	4.16659e-18	0.459526	0.286	0.156	6.06989e-14	quiescent SE	PDE3B
432	1.76141e-06	0.450348	0.143	0.067	0.0256603	quiescent SE	RP5-994D16.11
433	2.58379e-07	0.437921	0.524	0.133	0.00376407	quiescent SE	CLASP2
434	1.05427e-06	0.434886	0.238	0.067	0.0153585	quiescent SE	FAM161A
435	8.05853e-09	0.432811	0.429	0.244	0.000117397	quiescent SE	HAP1
436	2.20488e-07	0.432103	0.238	0.267	0.00321206	quiescent SE	TRAF3IP1
437	1.83536e-06	0.429809	0.286	0.756	0.0267375	quiescent SE	SNU13
438	7.08394e-09	0.416828	0.19	0.044	0.000103199	quiescent SE	SOGA1
439	1.64989e-14	0.416149	0.429	0.133	2.40356e-10	quiescent SE	HFE
440	3.96568e-10	0.412309	0.238	0.267	5.7772e-06	quiescent SE	TNRC18
441	3.37584e-06	0.41151	0.381	0.111	0.0491792	quiescent SE	FAM157C
442	2.12802e-12	0.411175	0.238	0.111	3.1001e-08	quiescent SE	WFDC1
443	2.74453e-09	0.410334	0.238	0.089	3.99824e-05	quiescent SE	SNRPN
444	1.75506e-07	0.409854	0.095	0.356	0.00255677	quiescent SE	PLEKHA6
445	5.5286e-16	0.409007	1	0.867	8.05407e-12	quiescent SE	LA16c-60D12.1
446	3.79078e-09	0.40825	0.952	0.6	5.52241e-05	quiescent SE	CTC-242N15.1
447	3.75831e-08	0.404025	0.19	0.289	0.00054751	quiescent SE	RNF220
448	9.99769e-09	0.397841	0.286	0.6	0.000145646	quiescent SE	WASF2
449	2.90976e-10	0.395792	0.762	0.244	4.23894e-06	quiescent SE	CH507-513H4.1
450	2.90976e-10	0.395792	0.762	0.244	4.23894e-06	quiescent SE	CH507-528H12.1
451	7.21847e-09	0.390431	0.143	0.378	0.000105159	quiescent SE	SMIM10L1
452	1.14004e-10	0.383794	1	0.756	1.66082e-06	quiescent SE	LA16c-60D12.2
453	2.91598e-06	0.383552	0.143	0.133	0.04248	quiescent SE	GTF3C2-AS1
454	7.58913e-07	0.383122	0.476	0.133	0.0110558	quiescent SE	DMD
455	7.32951e-07	0.381665	0.095	0.178	0.0106776	quiescent SE	FXN
456	5.02559e-08	0.37981	0.286	0.067	0.000732128	quiescent SE	UBE2Q2P1
457	1.08816e-07	0.379558	0.19	0.111	0.00158523	quiescent SE	EME2
458	6.80849e-09	0.377639	0.286	0.089	9.91861e-05	quiescent SE	USP9Y
459	9.09269e-07	0.377092	0.381	0.467	0.0132462	quiescent SE	ABI2
460	2.22448e-06	0.377079	0.619	0.289	0.0324062	quiescent SE	AAK1
461	7.47364e-07	0.375422	0.143	0.067	0.0108876	quiescent SE	IPCEF1
462	9.06053e-13	0.371845	0.476	0.089	1.31994e-08	quiescent SE	SIX4
463	3.32386e-08	0.370308	0.286	0.111	0.000484219	quiescent SE	ANKRD20A3
464	2.24453e-07	0.368579	0.095	0.133	0.00326983	quiescent SE	CHPF
465	2.52468e-12	0.368533	0.333	0.2	3.67796e-08	quiescent SE	LINC01358
466	2.45802e-06	0.358346	0.048	0.156	0.0358085	quiescent SE	ELK3
467	9.05648e-07	0.357972	0.238	0.067	0.0131935	quiescent SE	RAB36
468	2.87845e-06	0.349316	0.095	0.178	0.0419332	quiescent SE	ZBTB40
469	9.70764e-07	0.34867	0.143	0.111	0.0141421	quiescent SE	CNTNAP3B
470	9.7568e-09	0.348522	0.143	0.4	0.000142137	quiescent SE	PFKFB3
471	4.95916e-07	0.336067	0.952	0.667	0.0072245	quiescent SE	ROR1-AS1
472	3.094e-10	0.335738	0.286	0.489	4.50733e-06	quiescent SE	WASH6P
473	1.84071e-07	0.33375	0.095	0.133	0.00268155	quiescent SE	FTX
474	1.78785e-06	0.333003	0.333	0.089	0.0260453	quiescent SE	P3H1
475	3.15158e-46	0.330502	0.333	0.756	4.59123e-42	quiescent SE	SEMA4F
476	4.00648e-11	0.327351	0.952	0.622	5.83663e-07	quiescent SE	RP11-17A4.2
477	8.0309e-15	0.326181	0.952	0.844	1.16994e-10	quiescent SE	ABCC9
478	2.68796e-14	0.322287	0.714	0.556	3.91581e-10	quiescent SE	SERPINB9
479	2.87118e-08	0.31844	0.524	0.2	0.000418273	quiescent SE	MED9
480	1.13359e-10	0.314352	0.952	0.533	1.65142e-06	quiescent SE	CCDC125
481	1.78719e-07	0.310757	0.238	0.178	0.00260358	quiescent SE	RP11-83A24.2
482	1.92808e-14	0.295129	0.048	0.178	2.80883e-10	quiescent SE	KRT8P46
483	1.87626e-06	0.29462	0.429	0.111	0.0273333	quiescent SE	USP49
484	2.75119e-14	0.294365	0.619	0.2	4.00793e-10	quiescent SE	LINC00910
485	1.48757e-07	0.293817	0.762	0.156	0.00216709	quiescent SE	RP5-1011O1.3
486	4.00965e-11	0.293625	1	1	5.84125e-07	quiescent SE	HELLPAR
487	9.05896e-09	0.292711	1	0.822	0.000131971	quiescent SE	SHISA9
488	2.72296e-08	0.284033	0.095	0.133	0.000396681	quiescent SE	RP11-75L1.2
489	4.79932e-21	0.28357	0.048	0.267	6.99165e-17	quiescent SE	LDLRAD4
490	3.6765e-07	0.283508	0.476	0.267	0.00535593	quiescent SE	XXbac-BPG299F13.17
491	1.4069e-06	0.283194	0.667	0.267	0.0204957	quiescent SE	CTC-260E6.6
492	3.09715e-09	0.281406	0.286	0.222	4.51192e-05	quiescent SE	SMAD5
493	3.95851e-09	0.276705	0.286	0.667	5.76676e-05	quiescent SE	HNRNPUL1
494	3.8221e-08	0.276687	0.238	0.267	0.000556803	quiescent SE	FO538757.1
495	1.93587e-08	0.27455	0.238	0.067	0.000282018	quiescent SE	KIAA1456
496	9.52949e-08	0.270524	0.429	0.089	0.00138826	quiescent SE	RP11-117L5.1
497	5.51991e-08	0.269917	0.952	0.533	0.000804141	quiescent SE	COL8A1
498	1.06756e-10	0.269425	0.286	0.311	1.55522e-06	quiescent SE	WASH1
499	8.02838e-11	0.26717	1	0.978	1.16957e-06	quiescent SE	AC006548.28
500	2.14675e-13	0.257291	0.619	0.489	3.12738e-09	quiescent SE	HERC2P5
501	4.97078e-14	0.25628	0.619	0.511	7.24144e-10	quiescent SE	HERC2P8
502	6.1209e-10	0.254596	0.143	0.244	8.91693e-06	quiescent SE	LINC00863
503	6.99836e-08	0.252566	0.095	0.267	0.00101952	quiescent SE	COX19
504	6.05988e-11	0.251913	0.381	0.378	8.82804e-07	quiescent SE	ZMAT3
505	3.13527e-07	0.251395	0.095	0.311	0.00456746	quiescent SE	REST
