## Supplemental Table S9 for "Proliferative and quiescent human gastric cancer stem-like cells are associated with differential chemoresistance and patient mortality"

### Sheet: proliferative SE
Biological pathways activated or down-regulated in the proliferative SE cell population
Ingenuity Canonical Pathways	-log(p-value)	Ratio	z-score	Molecules
EIF2 Signaling	6.55	0.0613	3.317	PPP1CC,RPL14,RPL18A,RPL22,RPL23A,RPL26,RPL27,RPL36A,RPL7,RPL7A,RPL8,RPS10,RPS4X
Protein Ubiquitination Pathway	4.69	0.0448	NaN	ELOB,ELOC,HSPA4,HSPA6,MDM2,PSMA2,PSMA4,PSMB1,PSMB3,PSMD4,UBE2L3,UBE2V2
ATM Signaling	3.35	0.0625	0.447	CBX3,CHEK2,FANCD2,MDM2,PPP1CC,RNF168
Sumoylation Pathway	3.23	0.0594	-2.236	ARHGDIB,MDM2,RAC1,RFC2,RHOC,SERBP1
Oxidative Phosphorylation	3.17	0.0577	2.449	ATP5MC3,ATP5PD,COX7B,NDUFA4,NDUFS6,SDHC
BAG2 Signaling Pathway	3.07	0.0952	1	ANXA2,HSPA4,HSPA6,MDM2
Mitochondrial Dysfunction	2.82	0.0424	NaN	ATP5MC3,ATP5PD,COX7B,NDUFA4,NDUFS6,SDHC,VDAC2
Cell Cycle: G2/M DNA Damage Checkpoint Regulation	2.81	0.0816	0	CHEK2,FBXL5,MDM2,YWHAB
Phosphatidylcholine Biosynthesis I	2.68	0.286	NaN	CHPT1,PCYT1A
Role of p14/p19ARF in Tumor Suppression	2.55	0.107	NaN	MDM2,NPM1,RAC1
Choline Biosynthesis III	2.06	0.143	NaN	CHPT1,PCYT1A
S-methyl-5'-thioadenosine Degradation II	1.99	1	NaN	MTAP
Regulation of Actin-based Motility by Rho	1.9	0.0455	2	MYL12B,PFN1,RAC1,RHOC
L-cysteine Degradation III	1.69	0.5	NaN	MPST
Actin Cytoskeleton Signaling	1.66	0.0282	1.342	IQGAP1,MYL12B,NCKAP1,PFN1,RAC1,TMSB10/TMSB4X
Sirtuin Signaling Pathway	1.58	0.0247	NaN	NDUFA4,NDUFS6,POLR1A,SDHC,SLC25A5,TIMM17A,VDAC2
Sphingosine-1-phosphate Signaling	1.53	0.0351	0	CASP10,CASP4,RAC1,RHOC
PRPP Biosynthesis I	1.52	0.333	NaN	PRPS2
Coenzyme A Biosynthesis	1.52	0.333	NaN	PPCS
Glutathione Biosynthesis	1.52	0.333	NaN	GSS
Thiosulfate Disproportionation III (Rhodanese)	1.52	0.333	NaN	MPST
Hypoxia Signaling in the Cardiovascular System	1.43	0.0417	NaN	MDM2,UBE2L3,UBE2V2
Proline Biosynthesis I	1.4	0.25	NaN	ALDH18A1
ILK Signaling	1.39	0.027	2	KRT18,NACA,RAC1,RHOC,TMSB10/TMSB4X
Cdc42 Signaling	1.37	0.031	NaN	CDC42SE1,HLA-DRA,IQGAP1,MYL12B
Renal Cell Carcinoma Signaling	1.34	0.0385	NaN	ELOB,ELOC,RAC1
Role of BRCA1 in DNA Damage Response	1.32	0.0375	NaN	CHEK2,FANCD2,RFC2

### Sheet: quiescent SE
Biological pathways activated or down-regulated in the quiescent SE cell population
Ingenuity Canonical Pathways	-log(p-value)	Ratio	z-score	Molecules
nNOS Signaling in Skeletal Muscle Cells	2.03	0.075	NaN	CACNA1A,CACNA1D,DMD
Cellular Effects of Sildenafil (Viagra)	1.91	0.0397	NaN	CACNA1A,CACNA1D,PDE3B,PDE4D,PLCE1
Maturity Onset Diabetes of Young (MODY) Signaling	1.7	0.1	NaN	CACNA1A,CACNA1D
Glycerol-3-phosphate Shuttle	1.66	0.5	NaN	GPD2
Glutamine Degradation I	1.66	0.5	NaN	GLS
Semaphorin Signaling in Neurons	1.61	0.0526	NaN	FYN,PLXNB1,SEMA4D
Telomerase Signaling	1.57	0.0385	NaN	ELF2,ELK3,HDAC10,IL2RG
Protein Ubiquitination Pathway	1.55	0.0261	NaN	BIRC6,NEDD4,NEDD4L,USP11,USP48,USP49,USP9Y
Actin Cytoskeleton Signaling	1.53	0.0282	1.342	ABI2,ARHGEF4,CYFIP2,PXN,VCL,WASF2
Senescence Pathway	1.52	0.0257	2.236	CACNA1A,CACNA1D,ELF2,ELK3,HIPK2,JUN,SMAD5
S-adenosyl-L-methionine Biosynthesis	1.49	0.333	NaN	MAT2A
HGF Signaling	1.49	0.0364	NaN	ELF2,ELK3,JUN,PXN
GPCR-Mediated Nutrient Sensing in Enteroendocrine Cells	1.48	0.036	2	CACNA1A,CACNA1D,GCG,PLCE1
Remodeling of Epithelial Adherens Junctions	1.45	0.0455	NaN	HGS,VCL,ZYX
Cholecystokinin/Gastrin-mediated Signaling	1.4	0.0342	2	CREM,JUN,MEF2A,PXN
Glutathione Redox Reactions II	1.37	0.25	NaN	GSR
Huntington's Disease Signaling	1.36	0.0256	NaN	GLS,HAP1,HDAC10,JUN,POLR2A,REST
IL-7 Signaling Pathway	1.34	0.0411	NaN	FYN,IL2RG,JUN
Inhibition of Angiogenesis by TSP1	1.32	0.0625	NaN	FYN,JUN
