## Supplemental Table S10 for "Proliferative and quiescent human gastric cancer stem-like cells are associated with differential chemoresistance and patient mortality"

### Sheet: Sheet1
	p_val	avg_log2FC	pct.1	pct.2	p_val_adj
GCG	4.01848e-20	9.20549	0.571	0.06	1.21648e-15
MIR7-3HG	5.19984e-68	9.01157	0.524	0.003	1.5741e-63
ABCC8	9.43649e-28	8.90405	0.333	0.009	2.85661e-23
SCGN	4.47375e-45	7.88375	0.333	0.001	1.35429e-40
SLC18A1	4.29499e-39	7.40514	0.381	0.006	1.30018e-34
RP11-196G18.3	1.33448e-14	7.03229	0.286	0.018	4.03973e-10
ARC	1.61534e-15	6.74172	0.333	0.024	4.88995e-11
CADPS	1.45431e-26	6.74078	0.667	0.06	4.40249e-22
MAFB	3.14162e-13	6.66351	0.333	0.029	9.51031e-09
VWA5B2	1.53697e-17	6.65569	0.286	0.013	4.65273e-13
TPH1	9.8953e-09	6.60991	0.571	0.17	0.000299551
KCNMB2	1.50891e-25	6.5982	0.333	0.01	4.56777e-21
PDE2A	1.20194e-17	6.41042	0.286	0.013	3.6385e-13
DPP4	2.62175e-12	6.31524	0.381	0.043	7.93655e-08
KCTD12	1.60282e-38	6.29687	0.476	0.013	4.85206e-34
NOL4	1.5355e-29	6.29081	0.286	0.004	4.64827e-25
SCG3	3.64155e-31	6.21999	0.381	0.01	1.10237e-26
SCG5	1.02921e-32	6.09088	0.429	0.013	3.11563e-28
KCNH6	1.30779e-25	6.02666	0.333	0.01	3.95894e-21
PCSK1N	7.39986e-36	6.00832	0.381	0.007	2.24009e-31
RGAG4	5.02312e-21	5.98766	0.333	0.015	1.5206e-16
PTPRT	3.49508e-22	5.98242	0.333	0.013	1.05803e-17
RIMBP2	1.03431e-34	5.84706	0.429	0.012	3.13108e-30
STXBP1	1.31247e-13	5.53182	0.333	0.028	3.97311e-09
HEPACAM2	5.99611e-24	5.49132	0.524	0.038	1.81514e-19
CRYBA2	1.57946e-27	5.48	0.333	0.009	4.78133e-23
GCH1	7.059e-08	5.43001	0.333	0.056	0.0021369
TUBB3	2.34295e-10	5.13558	0.286	0.028	7.09258e-06
ST18	1.51346e-14	5.11875	0.524	0.069	4.58154e-10
MS4A8	6.32666e-22	4.99912	0.619	0.065	1.91521e-17
CHGB	4.79484e-29	4.99179	0.429	0.016	1.4515e-24
CACNA2D1	1.13506e-10	4.91977	0.381	0.049	3.43605e-06
CNN3	9.72772e-12	4.69602	0.333	0.034	2.94478e-07
EGR3	2.4931e-13	4.62142	0.476	0.065	7.54711e-09
GPR160	6.27924e-08	4.55518	0.333	0.053	0.00190085
RP11-196G18.22	1.04372e-08	4.47692	0.429	0.08	0.000315955
PAM	8.80042e-17	4.39497	0.619	0.09	2.66406e-12
GRAMD4	9.71802e-07	4.35564	0.333	0.063	0.0294184
TCEAL4	2.14821e-08	4.32396	0.286	0.035	0.000650306
ARFGEF3	1.18733e-10	4.24606	0.619	0.145	3.59428e-06
RFX3	5.77482e-18	4.22311	0.571	0.066	1.74815e-13
RP1-221C16.8	2.05101e-09	4.21022	0.476	0.09	6.20881e-05
MAP1B	3.47596e-29	4.14214	0.429	0.016	1.05224e-24
PPL	1.41615e-09	4.07976	0.381	0.058	4.28698e-05
TM4SF4	1.54981e-15	3.9023	0.476	0.052	4.69159e-11
INPP1	4.44092e-08	3.86076	0.524	0.128	0.00134436
SLC25A29	9.7022e-07	3.85114	0.333	0.065	0.0293705
CH507-154B10.1	1.39242e-07	3.74209	0.524	0.137	0.00421512
MLXIP	5.42896e-07	3.59277	0.714	0.271	0.0164345
RBP4	1.19536e-21	3.57423	0.381	0.019	3.61858e-17
OBSL1	3.95689e-17	3.55315	0.429	0.035	1.19783e-12
RP11-638I2.6	7.44556e-12	3.53417	0.333	0.032	2.25392e-07
CCDC14	3.33843e-09	3.50263	0.571	0.137	0.000101061
WFDC2	8.92339e-19	3.47034	0.429	0.031	2.70129e-14
LAMB1	6.2364e-12	3.46968	0.429	0.055	1.88788e-07
BAIAP3	2.35606e-16	3.43304	0.286	0.015	7.13227e-12
PALLD	2.16964e-09	3.418	0.619	0.159	6.56793e-05
HIST1H2BE	1.04658e-06	3.41213	0.286	0.046	0.0316819
DCUN1D3	7.65032e-08	3.40128	0.429	0.086	0.0023159
TMEM176B	5.08193e-07	3.37081	0.381	0.081	0.015384
PCLO	1.28119e-11	3.35403	0.619	0.122	3.87843e-07
STX1A	4.03564e-07	3.3189	0.333	0.06	0.0122167
GLS	2.63709e-07	3.24068	0.667	0.258	0.007983
CHRNA7	8.8949e-07	3.2383	0.619	0.201	0.0269266
MARCKSL1	2.33241e-09	3.23053	0.619	0.162	7.06068e-05
NCAM1	3.09353e-13	3.22724	0.381	0.038	9.36473e-09
POLR2A	8.44767e-08	3.18736	0.714	0.265	0.00255728
LINC00854	6.82217e-07	3.1018	0.476	0.122	0.0206521
CH507-338C24.1	3.15651e-10	3.05351	0.524	0.097	9.55537e-06
CACNA1A	2.02611e-07	2.96569	0.762	0.326	0.00613345
NMNAT2	1.0771e-06	2.9651	0.286	0.046	0.032606
HMGN2P4	2.60653e-14	2.93008	0.286	0.018	7.89048e-10
ETV5	8.18139e-21	2.90684	0.333	0.015	2.47667e-16
LRRC16A	1.47333e-06	2.86661	0.619	0.24	0.0446005
SHC2	2.861e-12	2.84948	0.333	0.031	8.66081e-08
HMGN2P17	3.156e-19	2.82476	0.476	0.038	9.55384e-15
SRSF6	4.86399e-08	2.80945	0.952	0.768	0.00147243
FGFR1	1.07569e-07	2.80339	0.429	0.091	0.00325634
HMGN3	2.62399e-08	2.7679	0.524	0.127	0.000794333
LINC00261	7.15043e-10	2.73936	0.333	0.041	2.16458e-05
FSD1L	1.19709e-07	2.6292	0.286	0.04	0.00362384
RPL6	4.47671e-09	2.55752	0.905	0.528	0.000135519
TEAD1	9.39807e-12	2.55726	0.429	0.055	2.84498e-07
YWHAG	1.65357e-07	2.52541	0.429	0.088	0.00500568
ANKRD10	3.55903e-08	2.49184	0.905	0.472	0.00107739
NEO1	8.43793e-10	2.49162	0.286	0.029	2.55433e-05
SNAPC3	7.53298e-07	2.49065	0.381	0.081	0.0228038
HNRNPH1	5.86728e-10	2.44963	1	0.953	1.77614e-05
RP11-544M22.13	1.5133e-06	2.4139	0.571	0.165	0.0458106
HIST1H2BG	9.43884e-09	2.4125	0.762	0.239	0.000285733
VIL1	2.32787e-09	2.38493	0.667	0.178	7.04692e-05
NFIA	6.09435e-09	2.30153	0.429	0.078	0.000184488
SRSF11	1.0695e-06	2.27381	0.905	0.538	0.032376
NPIPB15	5.49124e-11	2.21235	0.714	0.168	1.66231e-06
GCNT2	4.69168e-07	2.14788	0.333	0.058	0.0142027
PTMAP5	4.49566e-08	2.11737	0.524	0.121	0.00136093
MYADM	3.95498e-07	2.11468	0.619	0.199	0.0119725
H3F3B	1.08324e-07	2.03131	0.952	0.869	0.00327919
ZNF664	1.17365e-06	1.98308	0.286	0.046	0.0355287
EPHB3	2.81521e-08	1.93743	0.286	0.037	0.00085222
TBCB	1.09085e-06	1.91784	0.429	0.103	0.0330222
DNMT3A	2.48219e-13	1.88986	0.381	0.037	7.51409e-09
CTD-2017D11.2	4.10172e-08	1.82765	0.286	0.037	0.00124167
RPL15	1.15626e-06	1.78536	0.905	0.647	0.0350023
PSIP1	1.24258e-06	1.70974	0.381	0.081	0.0376153
MDK	8.10244e-07	1.62489	0.762	0.311	0.0245277
SORBS2	9.47158e-07	1.60401	0.381	0.075	0.0286724
AC021224.1	7.41264e-09	1.58237	0.286	0.032	0.000224395
LY6E	1.09105e-06	1.5376	0.429	0.099	0.0330282
GUCY2C	1.89626e-09	1.51476	0.333	0.043	5.74037e-05
INSR	5.51103e-08	1.05003	0.952	0.417	0.0016683
FKBP1C	9.11424e-07	0.738759	0.286	0.043	0.0275906
