## Supplemental Table S11 for "Proliferative and quiescent human gastric cancer stem-like cells are associated with differential chemoresistance and patient mortality"

### Sheet: Sheet1
Absolute counts
	Epithelial1	Epithelial1_SC008	Epithelial2	Epithelial2_SC005	proliferative_SE	quiescent_SE
SC001	1	0	24	0	8	2
SC004	0	0	6	0	3	0
SC005	3	0	11	41	10	8
SC006	12	6	7	0	0	0
SC007	2	1	6	2	7	0
SC008	59	122	21	0	8	0
SC010	19	0	9	0	1	0
SC011	82	0	16	0	0	0
SC013	84	1	12	0	1	1
SC014	20	0	42	0	3	0
SC016	0	1	13	0	0	1
SC017	1	0	27	2	1	9
SC018	0	0	1	0	1	0
SC019	0	1	20	2	1	0
SC020	1	0	0	0	1	0
Percentage
	Epithelial1	Epithelial1_SC008	Epithelial2	Epithelial2_SC005	proliferative_SE	quiescent_SE
SC001	2.85714	0	68.5714	0	22.8571	5.71429
SC004	0	0	66.6667	0	33.3333	0
SC005	4.10959	0	15.0685	56.1644	13.6986	10.9589
SC006	48	24	28	0	0	0
SC007	11.1111	5.55556	33.3333	11.1111	38.8889	0
SC008	28.0952	58.0952	10	0	3.80952	0
SC010	65.5172	0	31.0345	0	3.44828	0
SC011	83.6735	0	16.3265	0	0	0
SC013	84.8485	1.0101	12.1212	0	1.0101	1.0101
SC014	30.7692	0	64.6154	0	4.61538	0
SC016	0	6.66667	86.6667	0	0	6.66667
SC017	2.5	0	67.5	5	2.5	22.5
SC018	0	0	50	0	50	0
SC019	0	4.16667	83.3333	8.33333	4.16667	0
SC020	50	0	0	0	50	0
