## Supplemental Table S1 for "Proliferative and quiescent human gastric cancer stem-like cells are associated with differential chemoresistance and patient mortality"

### Sheet: Table S1
Table S1. Demographics and clinical information of 15 patients included in this study.
Subject No.	Gender	Date of Birth	Race	Date of diagnosis	Surgical procedure	Histological type of primary tumor	Histological grade of primary tumor	Pathological staging (T)	Pathological staging (N)	Pathological staging (M)	AJCC_7th_Eds	EBV	FACS Staining panel
SC001	Male	1961-09-17	Chinese	2016-07-16	Biopsy	Mixed	Moderately to poorly differentiated	T3	N3a	M0	IIIB	Negative	Panel 1
SC004	Female	1947-12-02	Arab	2016-07-21	Biopsy	Diffuse	Poorly differentiated	T4a	N3b	M0	IIIC	Negative	Panel 1
SC005	Male	1955-09-14	Vietnamese	2016-08-08	Biopsy	Intestinal	Unknown	T3	N3	M0	IIIB	Negative	Panel 1
SC006	Male	1958-06-07	Chinese	2016-09-14	Biopsy	Mixed	Poorly differentiated	T3	N0	M0	IIA	Negative	Panel 2
SC007	Female	1946-04-05	Chinese	2016-08-10	Biopsy	Intestinal	Moderately differentiated	T1b	N1	M0	IB	Negative	Panel 2
SC008	Female	1940-10-06	Chinese	2016-11-14	Resection	Intestinal	Well differentiated	T1b	N0	M0	IA	Negative	Panel 2
SC010	Male	1985-02-28	Bangladesh	2016-12-30	Resection	Diffuse	Poorly differentiated	T4a	N3b	NA	IIIC	Negative	Panel 2
SC011	Male	1971-02-16	Chinese	2016-12-27	Resection	Diffuse	Poorly differentiated	T1b	N0	M0	IA	Negative	Panel 2
SC013	Female	1938-07-15	Chinese	2017-01-05	Biopsy	Diffuse	Unknown	T4b	N0	NA	IIIB	Positive	Panel 2
SC014	Female	1947-10-14	Chinese	2017-03-15	Biopsy	Diffuse	Poorly differentiated	NA	NA	M1	IV	Unknown	Panel 2
SC016	Female	1948-09-05	Chinese	2017-03-28	Biopsy	Diffuse	Poorly differentiated	T1b	N0	M0	IA	Negative	Panel 3
SC017	Male	1938-12-22	Chinese	2017-05-23	Biopsy	Intestinal/Diffuse	Moderately differentiated	T4a	N2	M0	IIIB	Negative	Panel 3
SC018	Male	1937-03-19	Chinese	2017-06-06	Biopsy	Intestinal (with a small focus of diffuse type)	Moderately differentiated	T1b	N0	M0	IA	Negative	Panel 3
SC019		1943-12-12	Chinese	2017-03-22	Biopsy	Intestinal	Moderately differentiated	T4a	N1	M0	IIIA	Negative	Panel 3
SC020	Female	1960-04-12	Chinese	2017-05-09	Biopsy	Mixed	Poorly differentiated	T1	N0	M0	IA	Negative	Panel 3
